# Accurately estimating pathway activity in single cells for clustering and differential analysis

**DOI:** 10.1101/2023.03.27.534310

**Authors:** Daniel Davis, Avishai Wizel, Yotam Drier

## Abstract

Inferring which and how biological pathways and gene sets are changing is a key question in many studies that utilize single-cell RNA sequencing. Typically, these questions are addressed by quantifying the enrichment of known gene sets in lists of genes derived from global analysis. Here we offer SiPSiC, a new method to infer pathway activity in each cell. This allows more sensitive differential analysis and utilizing pathway scores to cluster cells and compute UMAP or other similar projections. We apply our method on datasets of COVID-19, lung adenocarcinoma and glioma, and demonstrate its utility. SiPSiC analysis is consistent with findings reported by previous analyses in many cases, but also reveals the differential activity of novel pathways, enabling us to suggest new mechanisms underlying the pathophysiology of these diseases and demonstrating SiPSiC’s high accuracy and sensitivity in detecting biological function and traits. In addition, we demonstrate how it can be used to better classify cells based on activity of biological pathways instead of single genes and its ability to overcome patient specific artifacts.
