## Supplemental Table S1 for "Accurately estimating pathway activity in single cells for clustering and differential analysis"

### Sheet: Description
Supplemental Table S1: Effect Sizes (Median[COVID Cells] - Median[Control Cells]) and FDR values for the hallmark pathways calculated for the human alveolar, B and CD8+ T cells by SiPSiC, AUCell, ssGSEA and VAM

### Sheet: Supplemental Table S1
	Alveolar Cells								B Cells								CD8+ T Cells
	SiPSiC		AUCell		ssGSEA		VAM		SiPSiC		AUCell		ssGSEA		VAM		SiPSiC		AUCell		ssGSEA		VAM
	Effect Size	FDR	Effect Size	FDR	Effect Size	FDR	Effect Size	FDR	Effect Size	FDR	Effect Size	FDR	Effect Size	FDR	Effect Size	FDR	Effect Size	FDR	Effect Size	FDR	Effect Size	FDR	Effect Size	FDR
HALLMARK_TNFA_SIGNALING_VIA_NFKB	-0.0107272554183077	2.95091429465169E-51	-0.00203612479474548	6.80163933484533E-07	-0.0289936292233441	1.14259681852482E-70	-18.7643286431432	3.79006527782052E-11	-0.00836804090982975	0.554661201407396	-0.00485567844618289	0.449784926605564	-0.00736871097755094	0.471705100182549	-8.59888285073939	0.92927859069789	0.0498326478510747	0.161185229631944	0.0266666666666667	0.134490842038015	0.0475174795981666	0.412213491100654	22.9341776007115	0.0134487906241111
HALLMARK_HYPOXIA	-0.00507580980368678	4.85188215326163E-06	0.000360516259283294	0.184050566580858	-0.00341994067359611	0.740574519129802	-1.5502053331745	0.00259862596258281	-0.00216264477763373	0.636383698187833	-0.00133445708666948	0.730893767094805	-0.00946618397978712	0.64593798528848	0.598564409262544	0.92927859069789	0.0173642552930896	0.15114652948573	0.000609756097560976	0.954246998259823	0.0520246016135952	0.226213124087541	7.38429196904052	0.482936195472662
HALLMARK_CHOLESTEROL_HOMEOSTASIS	0.0096849769530237	9.391867352478E-88	0.00657981313330702	2.3718268196813E-93	0.0304510154555951	9.09335037690922E-119	5.64271557247798	2.10658554166153E-53	-0.00935830743395581	0.700048264336624	SKIPPED	SKIPPED	-0.000382962708224341	0.967435036082148	-2.23714967266306	0.647815318014182	-0.0188886489018948	0.928849195671592	SKIPPED	SKIPPED	-0.0138041328609984	0.986186743323042	1.30704935655703	0.431029984692149
HALLMARK_MITOTIC_SPINDLE	0.00285859865124816	0.000102527245862476	0.000345269803689451	0.138914768078429	0.0215743657262207	1.27998660262085E-90	-3.11321227261661	0.779738027908883	0.0044480156744815	0.942959707910872	-0.00685743939506264	0.444418657000419	0.00649074405802512	0.201557454950427	-0.388850751273054	0.975856510119786	0.0062700533904778	0.732531611865391	-0.0024233244982961	0.86833639211858	0.00499421105345244	0.910403112644283	-13.3655155464303	0.745325916361691
HALLMARK_WNT_BETA_CATENIN_SIGNALING	0.00677222102691899	9.00919820785038E-12	0.00328731097961867	3.40837374533776E-29	0.0208927551579197	1.41247034219595E-21	0.814444229152759	0.000102154869793394	0.015309535348952	0.336218585422513	0	0.45597656766015	0.0419452232273935	0.189361671585476	1.95368154264551	0.92927859069789	0.00100184508021653	0.788593947636712	0	0.547326494023435	-0.00895437535136732	0.961468191599208	-8.30298816996149	0.981116594886789
HALLMARK_TGF_BETA_SIGNALING	-0.00393474962551141	2.73088892069089E-16	-0.00180957683741648	3.90645562800285E-15	0.00249439183515239	0.0497523014351468	-3.23953253352203	3.58605377615701E-06	0.0339550665026475	0.00535845236607856	0.0192134831460674	0.0606413315358017	0.0343088808604905	0.024471187602019	6.31718242645865	0.0665404963023693	-0.0283605056003433	0.788593947636712	-0.0251724137931034	0.334391802626133	-0.0410186050359481	0.910403112644283	-22.7048379654507	0.452017856271672
HALLMARK_IL6_JAK_STAT3_SIGNALING	-0.0129763508658022	2.33022575971353E-58	-0.00528953229398664	1.65416784063613E-35	-0.0160694307354625	9.61012647087046E-17	-7.36215971373726	1.16644691489568E-21	0.00558688270348046	0.942959707910872	-0.00194316249696381	0.965433208954169	0.00611315568786857	0.912477418398199	2.82166399869491	0.975856510119786	-0.00332734847026077	0.788593947636712	0.0090888938151186	0.296351385762801	-0.0174626401070694	0.935214008235149	-8.65560902923839	0.815196481590642
HALLMARK_DNA_REPAIR	0.00192628877339306	0.00367057714541267	0	0.574409151730918	0.00107402930724707	0.114402323627721	0.236945907866414	0.000138898777300015	0.000367610102098667	0.700048264336624	SKIPPED	SKIPPED	-0.00279485789533143	0.967435036082148	-4.19966771821921	0.975856510119786	0.00618899511148956	0.786518041595673	SKIPPED	SKIPPED	-0.00188435900838814	0.923791488036946	3.97725893731375	0.241601777857377
HALLMARK_G2M_CHECKPOINT	0.000225235875042681	0.0915790993779703	0.000569719413189004	0.00428960207270847	0.00728358976136535	1.37010288581765E-21	-1.85114965334436	0.17980678667714	0.0143476193096684	0.225865449583165	0.00664671185843824	0.617393172850478	0.0293575185335447	0.0117666457712612	13.3947994820279	0.134145451056008	0.0244899373124328	0.00290796001205045	0.00735667174023338	0.365789024401163	0.0302345039688643	0.0270766215769507	34.5168091376234	7.6331833040363e-05
HALLMARK_APOPTOSIS	0.00500124713966242	1.01598153847716E-30	0.00313278174953812	1.40020553144903E-19	0.0259357195158214	2.16906387440751E-123	5.61634691596487	1.00351587245444E-17	0.00262288207291544	0.747394621599086	-0.00358196375895491	0.617393172850478	0.00725078030021721	0.859390977067282	-2.43774939469292	0.975856510119786	-0.00251624986008066	0.909055689375648	-0.00891025641025641	0.954246998259823	-0.00597673850602856	0.750689218042849	0.761521758366897	0.431029984692149
HALLMARK_NOTCH_SIGNALING	-0.00213139008532781	0.0383187290106533	0.00262984878369494	0.00718320198219691	0.0085040002392948	0.0000840400571044906	-0.770503740121793	0.662472341429952	0.0129332627302535	0.898768897682886	SKIPPED	SKIPPED	0.0313452304446994	0.981657395377825	1.45681559701416	0.865395295076975	-0.0402594561968083	0.962274339602453	-0.0507416081186573	0.644640627881899	0.0710579478776095	0.657632071662491	-5.70999523606142	0.766360100696666
HALLMARK_ADIPOGENESIS	0.0101694544899243	4.20199882851079E-93	0.0030622418458909	4.4522566188094E-29	0.0212826225081541	6.2623903128543E-127	5.84781470270985	9.0024063754556E-25	0.005743388349412	0.790239349793589	0.000358680057388811	0.965433208954169	0.00147223019263745	0.991341371045469	0.262045093200008	0.994501335371568	0.00291756299889508	0.962274339602453	SKIPPED	SKIPPED	0.0236243992824531	0.935214008235149	-7.10556131441501	0.766360100696666
HALLMARK_ESTROGEN_RESPONSE_EARLY	-0.000923747201521122	0.941138125687658	0.00188928773852257	3.66510752894856E-07	0.0103646355784886	2.49699765254096E-26	-4.9903632773613	0.0600862928940483	0.00369483888375018	0.78033395864227	0.0112150818769781	0.533178161736548	0.0225743458246769	0.496441907717733	0.611027682111477	0.975856510119786	0.011819184889002	0.52194906004281	SKIPPED	SKIPPED	0.0358383852791366	0.657632071662491	-0.920721027918852	0.766360100696666
HALLMARK_ESTROGEN_RESPONSE_LATE	-0.00543368618894768	1.1630121935415E-17	-0.0057878861987446	3.00266408093715E-19	0.00796968919518007	1.67786122331797E-13	-9.28227849510107	0.0765170840493285	-0.0126600506993029	0.336218585422513	SKIPPED	SKIPPED	-0.00638386757734093	0.912477418398199	-7.03723870769537	0.745901730200464	0.0315190781615913	0.222901683272046	SKIPPED	SKIPPED	0.0618463372797955	0.226213124087541	11.2921618331249	0.0566706229736462
HALLMARK_ANDROGEN_RESPONSE	0.00696606096389028	1.60208698388751E-60	0.00522130291589686	1.88055567007796E-63	0.0197076531864187	1.8658926136317E-76	4.93807820690991	6.36345896013553E-31	0.0122240508250929	0.316395947376721	0.00879765395894428	0.449784926605564	0.0379608868482889	0.0213206553772054	13.8707084638119	0.201546143481911	0.0255895713962895	0.52194906004281	0.0129740518962076	0.334391802626133	0.0221072852239291	0.657632071662491	6.19226948242533	0.981116594886789
HALLMARK_MYOGENESIS	0.00255192693006412	0.0580340973105787	0.000416059912627414	0.471774855062198	0.0183429447479476	3.02327036282017E-21	0.958120996267617	2.01407626126224E-07	-0.00043868480511873	0.700048264336624	SKIPPED	SKIPPED	0.0144856048659826	0.471705100182549	2.42235451510008	0.589190454895282	0.00371744368465939	0.52194906004281	SKIPPED	SKIPPED	-0.0164719816848673	0.923791488036946	5.92554291721222	0.615488972765457
HALLMARK_PROTEIN_SECRETION	0.0115253697796109	8.62164308664498E-107	0.00891637882560848	9.85831014825026E-119	0.0347452111066029	2.31368754149596E-192	6.89796309037882	6.46503480184216E-27	0.00352372755568919	0.700048264336624	0.00401561628555493	0.717208792138688	0.0135260886439929	0.29765149387725	-0.839476131210603	0.953926112470714	0.00805807662922385	0.797137631482863	-0.0141795665634675	0.595246713197759	0.0118576738613858	0.767888940669381	4.77899134037618	0.769363487806291
HALLMARK_INTERFERON_ALPHA_RESPONSE	0.0134423382793521	1.11956221228367E-123	0.00556792873051225	6.37844536101432E-74	0.0259778191724096	6.75773300098746E-131	6.75226586307043	2.59210978436368E-52	-0.00159896257598444	0.747394621599086	0.00345694531741043	0.617393172850478	-0.000545282865055882	0.981657395377825	-4.93390120556969	0.92927859069789	0.0315857245201761	0.525343694679516	0.000402187902187903	0.944109193562697	0.0403468435203814	0.657632071662491	10.8058296681137	0.452017856271672
HALLMARK_INTERFERON_GAMMA_RESPONSE	0.00422869913854662	5.45521861176833E-38	0.0009742206235012	1.41006256097633E-13	0.0234646190914033	6.12910905919587E-110	7.09125975268248	4.26083141540964E-36	-0.00405260898566799	0.926508264721246	-0.00116864437252787	0.965433208954169	-0.00256758727410459	0.991341371045469	0.661086182491729	0.922135909109002	0.0396634964907052	0.030540663858386	0.00557213057213057	0.152503199811971	0.0645763974276185	4.41055833114627e-05	35.9655942454532	0.000133290866637472
HALLMARK_APICAL_JUNCTION	0.00445501651904098	5.78538250604531E-15	0.00447040161511284	6.12851936968038E-23	0.0257343251885144	7.767777938698E-80	1.41184611183395	1.2240432561497E-07	-0.00609108858771462	0.997318675195829	-0.00442477876106194	0.45597656766015	-0.00471001208776201	0.809084631920495	-2.9268621563921	0.975856510119786	0.0133703416234377	0.262352649003933	SKIPPED	SKIPPED	0.0456664872388262	0.18999741348455	7.77324298053482	0.0801690198831652
HALLMARK_APICAL_SURFACE	0.00667363439872147	1.34903333954524E-16	0.0170575692963753	7.16796828464949E-30	0.0405235991072158	5.22331758746395E-51	0.730220523782487	4.37186680177327E-10	-0.0123511149376413	0.700048264336624	-0.0170250896057348	0.617393172850478	0.0142659209303216	0.967435036082148	-2.73525011723198	0.975856510119786	0.00796045792130934	0.788593947636712	SKIPPED	SKIPPED	-0.0537634440567878	0.923791488036946	-2.1270983064723	0.884625725898471
HALLMARK_HEDGEHOG_SIGNALING	0.0102700393841458	2.75902253575381E-19	0.00756081525312295	5.09129796546543E-10	0.0412650695839152	6.82779943368804E-57	1.0121268823461	0.0275265488169815	-0.00228439897384299	0.603084572743226	SKIPPED	SKIPPED	0.00510667329166907	0.991341371045469	-1.71464366740578	0.788201973760233	0.0243479093745367	0.290103830411299	SKIPPED	SKIPPED	0.0941721657917738	0.657632071662491	1.43435145190407	0.000425918895359856
HALLMARK_COMPLEMENT	0.00227836322757341	7.33440716448549E-16	-0.000165508109897385	0.0514822480802661	0.0101938362114721	1.44836092883628E-27	-0.144043830211665	8.19253079867187E-13	-0.00158395003787673	0.700048264336624	-0.000648929266709928	0.965433208954169	0.00256031966231487	0.826401705390966	4.07321201605025	0.975856510119786	-0.00862795113487071	0.789594166430423	-0.00291595197255574	0.659573094060048	-0.00160030217541188	0.923791488036946	-38.9299176373938	0.128578806373674
HALLMARK_UNFOLDED_PROTEIN_RESPONSE	0.0111169015751273	1.15685727400078E-68	0.00380182963050968	1.04504294867784E-29	0.0239522202761194	5.64988753258081E-109	6.4846324475893	5.15373488305993E-25	0.0144182997590014	0.21229297150785	0.00762071756137038	0.617393172850478	0.0237876827360163	0.0117666457712612	16.9452939956555	0.134145451056008	0.0177909207193919	0.222901683272046	0	0.00466668189477273	0.026805917519039	0.723007313712569	9.70819494432857	0.431029984692149
HALLMARK_PI3K_AKT_MTOR_SIGNALING	0.0124271278558087	1.00002661885729E-108	0.00596612779060816	5.51246482198626E-80	0.0245943477121064	2.02361596234859E-107	5.92219034339289	8.7955354810504E-17	0.00212747321496431	0.833704463271077	0.00171996432666582	0.965433208954169	-0.00411497813274209	0.991341371045469	2.97304490492655	0.975856510119786	0.00636770563289234	0.951714939817191	0.00663956639566396	0.241703290748959	-0.00250105841903675	0.750689218042849	-8.84581723848752	0.426644076164096
HALLMARK_MTORC1_SIGNALING	0.0219897088446691	0	0.00794818957904033	3.20011694615048E-226	0.0335910981088627	8.62428666512296E-243	27.8467792723248	1.2488873256234E-96	0.0164157604277336	0.155742182221242	-0.000519210799584632	0.449784926605564	0.0302337942509978	0.0117666457712612	19.4860820615912	0.134145451056008	0.0384344653379476	0.262352649003933	0.00354889589905363	0.954246998259823	0.0336427527538029	0.412213491100654	23.7396008246437	0.101982264189825
HALLMARK_E2F_TARGETS	0.00554390886603275	2.27473587284064E-15	0.000554323725055433	0.00232696777500662	0.00812334164993377	5.90014169231E-15	-0.305047172703873	0.0967796281296771	0.0141994756423452	0.103593199403833	0.00526069675005845	0.444418657000419	0.0346550331620062	0.0117666457712612	17.4853520373357	0.134145451056008	0.0228830075610961	0.222901683272046	0.00912573231185219	0.241703290748959	0.0375005964158498	0.302909343172626	26.6315231026779	0.0134487906241111
HALLMARK_MYC_TARGETS_V1	0.0143047989953626	7.53248176438849E-188	0.00340071792934064	2.64429753829748E-111	0.0201459128656639	3.11147788856576E-147	13.3316059187894	2.17751273692171E-56	0.024688855973821	0.0284671925422626	0.0113367507886435	0.0466917876546993	0.0310624850389543	0.0117666457712612	27.1131658285919	0.0665404963023693	0.016914942353468	0.52194906004281	0.00565798458686957	0.659573094060048	0.0182154784152322	0.74608645538901	9.18529878892046	0.482936195472662
HALLMARK_MYC_TARGETS_V2	0.0126633240014516	1.59455686761016E-46	SKIPPED	SKIPPED	0.00661235110078208	0.162341209613223	1.31312534476208	1.00351587245444E-17	0.00828268453137659	0.942959707910872	SKIPPED	SKIPPED	-0.00511117974423905	0.859390977067282	-1.73598977865718	0.975856510119786	-0.0524665955154086	0.52194906004281	SKIPPED	SKIPPED	-0.0316614515866766	0.657632071662491	-8.4269889139551	0.577271905152763
HALLMARK_EPITHELIAL_MESENCHYMAL_TRANSITION	-0.00885342555023838	7.69597001864328E-16	-0.00357956394402864	0.000942358155680916	-0.00266786889195932	0.0129795366402859	-6.82041525424726	0.135276332986293	-0.00138447377418419	0.942959707910872	SKIPPED	SKIPPED	0.00476556588584086	0.981657395377825	4.04777892273634	0.922135909109002	0.0143853005956647	0.805465723246307	SKIPPED	SKIPPED	0.0584163044419916	0.657632071662491	-1.66354912726676	0.876776610917301
HALLMARK_INFLAMMATORY_RESPONSE	-0.00468342000448772	1.85222710842385E-40	-0.00302343159486017	4.36541070828937E-30	-0.00615002261503111	1.21428203280627E-09	-6.27735391551862	2.39644792540075E-07	-0.0131182524034444	0.21229297150785	-0.00774748923959828	0.449784926605564	-0.0379247522238324	0.05174007512385	-9.86069263739972	0.401476723520762	0.00778759068727738	0.572532086823303	SKIPPED	SKIPPED	-0.00358362996563361	0.923791488036946	-9.41066258045971	0.766360100696666
HALLMARK_XENOBIOTIC_METABOLISM	0.0113262685671562	6.62911568970433E-89	0.00371668259530636	5.95773646482377E-37	0.0375955491198125	1.25288434586578E-181	6.50016465819144	2.23071970750237E-28	0.013085644582184	0.324624670500653	SKIPPED	SKIPPED	0.0155129947539895	0.290617646170959	7.6162455844377	0.401476723520762	0.0443481641691973	0.52194906004281	SKIPPED	SKIPPED	0.0912312359974385	0.657632071662491	10.373737995851	0.752687308334066
HALLMARK_FATTY_ACID_METABOLISM	0.00464941258389839	6.02332384570627E-38	0.000962278675904541	2.7243798916768E-21	0.00988015446519715	9.2556291412027E-21	4.23171990032787	4.47902250688747E-23	0.0115416759909874	0.21229297150785	0.0162965616045845	0.0606413315358017	0.0399222023252308	0.0100164252106682	1.05083163501923	0.975856510119786	-0.0484866644887863	0.525343694679516	SKIPPED	SKIPPED	-0.0210255066815484	0.923791488036946	-22.1732369918199	0.376399285662763
HALLMARK_OXIDATIVE_PHOSPHORYLATION	0.0111879321886286	2.84920548993632E-75	0	1.94390971811702E-37	0.011820332636794	1.5976800952473E-30	3.73883161361455	7.49124673169533E-16	0.00238655858505643	0.700048264336624	SKIPPED	SKIPPED	-0.00162817454969046	0.912477418398199	-8.88695653788527	0.401476723520762	0.00971775359290893	0.828490713085077	SKIPPED	SKIPPED	-0.0119931483356103	0.923791488036946	-7.55802842397477	0.670218517490112
HALLMARK_GLYCOLYSIS	0.0166542052288797	1.17053085017632E-196	0.00810926163038839	3.04217715590611E-94	0.0392960987360002	3.77595007367717E-287	13.0394927431473	1.38753570853603E-45	0.0147226144822885	0.413307158104175	SKIPPED	SKIPPED	0.0148866319845412	0.139807189048931	5.12807116988641	0.3131095092768	0.0146290475382095	0.374186384051034	SKIPPED	SKIPPED	0.0412799035236615	0.657632071662491	-5.82301312836855	0.803556708504192
HALLMARK_REACTIVE_OXYGEN_SPECIES_PATHWAY	0.0138596176689565	1.16577475404196E-46	0.0140200286123033	1.52946828040811E-88	0.0301087170448556	3.61977139069969E-47	1.91941710169472	1.444904992748E-10	0.026118345391648	0.700048264336624	SKIPPED	SKIPPED	0.0229138110683035	0.826401705390966	3.23516870072797	0.92927859069789	0.0105755821577386	0.828490713085077	-0.00275482093663912	0.900909663170971	0.0237080710566573	0.935214008235149	-3.66950332723213	0.766360100696666
HALLMARK_P53_PATHWAY	0.011861710700888	7.85185674381059E-133	0.00583941605839416	4.89949061488094E-102	0.0305098384598839	7.50905742907553E-198	14.6367297924083	7.3240220613835E-46	0.00435370520077318	0.942959707910872	-0.00220635950681376	0.65776490336388	0.0101199619124368	0.201557454950427	4.09453408934882	0.975856510119786	-0.00778708814090757	0.828490713085077	-0.00365853658536585	0.954246998259823	0.0022378354747855	0.923791488036946	-12.7710907597513	0.857371653561109
HALLMARK_UV_RESPONSE_UP	-0.00843139315117485	1.69589964198807E-23	-0.00249495069502198	1.21964581506754E-06	-0.0201138395771564	1.3098509913044E-26	-5.3603951419315	0.341177875981778	0.0141435461932916	0.336218585422513	SKIPPED	SKIPPED	0.0318315400127621	0.0213206553772054	8.21529234103437	0.608423410397927	0.0263660583341658	0.0582122431618451	SKIPPED	SKIPPED	0.0267228981850193	0.723007313712569	10.680938082953	0.0390277080554989
HALLMARK_UV_RESPONSE_DN	-0.0122073108388935	4.84531377584293E-133	-0.0109584064902827	8.13659677930212E-97	-0.0114508419532401	3.60681124100643E-35	-18.8655336183496	1.53646989956492E-47	-0.0118617039786451	0.0705823364363662	-0.00638518177634607	0.138807565409956	-0.0144562272449358	0.131490925609393	-4.44121416032171	0.213137133856953	-0.0185007800162848	0.0280689099725383	-0.0184508586043113	0.337061187183168	0.0133117708661298	0.923791488036946	-30.0011239980113	0.254650339918338
HALLMARK_ANGIOGENESIS	0.0278807050886647	3.27119112334475E-109	0.0152866242038217	1.40668709578536E-63	0.0569549972246331	2.91227131209452E-125	2.06239763993038	1.67025325982944E-17	0.0985444216699229	0.700048264336624	SKIPPED	SKIPPED	0.190020844018379	0.69042072533416	2.11651242447717	0.959538854262489	0	0.374186384051034	SKIPPED	SKIPPED	-0.00321583731238301	0.723007313712569	0	0.0390277080554989
HALLMARK_HEME_METABOLISM	0.00269037880664105	1.32128253554933E-10	0.000872951920494226	0.0000163473639962372	0.0140252119329824	1.57729300327872E-48	2.23709927018319	1.32760019833027E-06	0.00366797375622821	0.700048264336624	0.00540992749581707	0.449784926605564	0.018770455566023	0.18011140818657	9.90262832159189	0.608423410397927	-0.00228118355260634	0.789594166430423	-0.0150541698160746	0.479957617286418	-0.00879818706755021	0.923791488036946	1.68353726298413	0.615488972765457
HALLMARK_COAGULATION	0.00916728272176023	1.34887415974322E-40	0.00551876379690949	7.71084411051515E-27	0.01498240464372	6.0255246892005E-40	3.03917022096034	1.15558063963548E-09	-0.0158543383480873	0.747394621599086	SKIPPED	SKIPPED	-0.0209734759293146	0.967435036082148	-0.121692006198099	0.975856510119786	-0.0107608560245301	0.951714939817191	SKIPPED	SKIPPED	-0.0669456613795069	0.657632071662491	-7.34833691950411	0.752687308334066
HALLMARK_IL2_STAT5_SIGNALING	-0.000197648741664627	0.615197147013894	0.0014792899408284	1.93620162587587E-06	-0.002283361544788	0.407954132430349	-4.73367761825591	0.0632408341746039	-0.0163343174064453	0.324624670500653	0.000334634690462909	0.921221241064525	-0.0106349382028806	0.912477418398199	-3.66048614035152	0.975856510119786	-0.00341300316559366	0.948220140991102	-0.0104631217838765	0.659573094060048	0.0260566314366748	0.657632071662491	-5.65460222231945	0.868072519393063
HALLMARK_BILE_ACID_METABOLISM	0.000511366095148208	0.0680730314177618	-0.00261054005547397	0.000484423166234597	0.00217412158406738	0.0171069344086318	-0.033405067796064	0.059982143976276	0.000350830384805004	0.700048264336624	SKIPPED	SKIPPED	-0.00839250255259172	0.981657395377825	0.0448803905318425	0.975856510119786	-0.00828024981332286	0.788593947636712	SKIPPED	SKIPPED	-0.0233681813459439	0.923791488036946	-0.00109706230115236	0.734777445287769
HALLMARK_PEROXISOME	0.00933761237411795	1.09503160372859E-60	0.00250556792873051	8.95707237707833E-20	0.0052567982387218	6.48143861247176E-08	4.57866425178436	3.1259376935943E-25	0.0183673562260834	0.316395947376721	0.00330687830687831	0.449784926605564	0.000674329899097596	0.762899872873071	-0.841352881462655	0.975856510119786	-0.00665496046214806	0.948220140991102	0.00229978354978355	0.954246998259823	-0.0122074156097461	0.923791488036946	4.40064941289658	0.729033815939476
HALLMARK_ALLOGRAFT_REJECTION	0.0193410650534646	4.23195951402227E-204	0.0104067112668578	2.69959248392802E-210	0.0458014755183495	1.01669030329683E-246	7.01836793794628	1.60667334061435E-45	-0.0158047122239971	0.324624670500653	-0.0059396299902629	0.499167800711613	-0.00754064347259376	0.991341371045469	-4.64506823908425	0.92927859069789	0.0203522087040662	0.374186384051034	-0.00552511415525114	0.944109193562697	0.0434273982256774	0.328588461994608	17.667978849703	0.431029984692149
HALLMARK_SPERMATOGENESIS	-0.00906468896200843	3.67427382178285E-30	SKIPPED	SKIPPED	-0.022589779277318	1.31000296118185E-59	-4.34048115315923	2.51861480013214E-18	0.0123172652904348	0.942959707910872	SKIPPED	SKIPPED	-0.0207510200521728	0.665775552605623	-3.16241014244897	0.975856510119786	0.0220186652940421	0.262352649003933	SKIPPED	SKIPPED	0.00738758233988154	0.723007313712569	-0.324017255409569	0.426644076164096
HALLMARK_KRAS_SIGNALING_UP	-0.00328945707132222	0.0000914655813900946	-0.000699650174912542	0.64968146633959	-0.00909629725296768	2.46741545240714E-24	-5.60108016274931	0.00637525163350433	-0.00645216421487602	0.21229297150785	-0.00401721664275466	0.444418657000419	-0.00104785638644038	0.347641430913272	-5.15543220909666	0.608423410397927	-0.00368907879957515	0.828490713085077	SKIPPED	SKIPPED	-0.0092848624486763	0.923791488036946	-8.55216958961621	0.766360100696666
HALLMARK_KRAS_SIGNALING_DN	-0.0209445370923696	2.89333343612272E-122	SKIPPED	SKIPPED	-0.0305462448910669	3.09723812219331E-78	-8.5197706940942	4.14893517750341E-65	-0.00728151622637445	0.413307158104175	SKIPPED	SKIPPED	-0.0152060779596979	0.788328348422547	-6.14736743358639	0.401476723520762	0.01989883487749	0.476991244294666	SKIPPED	SKIPPED	0.0396596311517509	0.657632071662491	4.06539714344587	0.521542818481273
HALLMARK_PANCREAS_BETA_CELLS	-0.000746488673537264	0.064221579171935	SKIPPED	SKIPPED	-0.00374335135366194	0.0378826939995978	0.551783408563247	0.0545549400706597	-0.0337658451518727	0.217167486861185	SKIPPED	SKIPPED	-0.043687889662929	0.289522373968683	-2.21289653508118	0.589190454895282	-0.104849256141581	0.374186384051034	SKIPPED	SKIPPED	-0.104782019138619	0.767888940669381	-8.39459308065782	0.431029984692149
