## Supplemental Table S3 for "Accurately estimating pathway activity in single cells for clustering and differential analysis"

### Sheet: Description
Supplemental Table S3: SiPSiC Effect sizes (group median differences) and FDR values for the hallmark pathways calculated for the three malignant epithelial lineages of the lung adenocarcinoma dataset

### Sheet: Supplemental Table S3
	tS1 vs. tS2 Effect Size = Median[tS1] - Median[tS2]		tS2 vs. tS3 Effect Size = Median[tS2] - Median[tS3]		tS1 vs. tS3 Effect Size = Median[tS1] - Median[tS3]
	Effect Size	FDR	Effect Size	FDR	Effect Size	FDR
HALLMARK_TNFA_SIGNALING_VIA_NFKB	0.0139524	2.1251e-20	0.0209455	0.0267624	0.0348979	5.07215e-05
HALLMARK_HYPOXIA	-0.0137633	1.73549e-79	0.0215982	1.21917e-06	0.00783486	0.355905
HALLMARK_CHOLESTEROL_HOMEOSTASIS	-0.0126491	1.1962e-22	0.00699019	0.399324	-0.00565896	0.386769
HALLMARK_MITOTIC_SPINDLE	-0.0220691	1.46229e-228	0.00156265	0.82751	-0.0205064	1.02259e-10
HALLMARK_WNT_BETA_CATENIN_SIGNALING	-0.0201434	4.9984e-65	0.00714379	0.0676481	-0.0129996	0.176104
HALLMARK_TGF_BETA_SIGNALING	-0.0117191	8.71177e-32	0.00686618	0.651417	-0.00485288	0.0979015
HALLMARK_IL6_JAK_STAT3_SIGNALING	-0.0126728	3.42543e-38	0.0105037	0.0166688	-0.00216911	0.922213
HALLMARK_DNA_REPAIR	-0.0221676	8.27343e-288	-0.00685715	0.00377059	-0.0290247	1.11856e-26
HALLMARK_G2M_CHECKPOINT	-0.0185477	5.70125e-181	0.0155403	0.00032408	-0.00300735	0.0370744
HALLMARK_APOPTOSIS	-0.0125866	9.75186e-64	0.0102427	0.00237783	-0.00234384	0.849792
HALLMARK_NOTCH_SIGNALING	-0.031507	1.41364e-200	-0.00423029	1.38461e-05	-0.0357372	1.00289e-26
HALLMARK_ADIPOGENESIS	-0.0110845	1.81246e-57	-0.0103608	0.0485095	-0.0214453	2.00964e-07
HALLMARK_ESTROGEN_RESPONSE_EARLY	-0.0105451	8.92895e-64	0.00751028	0.0391127	-0.00303484	0.288911
HALLMARK_ESTROGEN_RESPONSE_LATE	-0.0130649	4.66195e-80	0.011762	0.00032408	-0.00130292	0.922213
HALLMARK_ANDROGEN_RESPONSE	-0.012682	1.3796e-73	0.0120396	0.0036865	-0.000642459	0.580485
HALLMARK_MYOGENESIS	-0.0110965	2.93391e-51	-0.0168438	9.61568e-11	-0.0279403	8.35322e-22
HALLMARK_PROTEIN_SECRETION	-0.0215379	3.26902e-225	0.00366584	0.613805	-0.017872	1.81037e-09
HALLMARK_INTERFERON_ALPHA_RESPONSE	-0.0226119	3.07441e-120	0.0116964	0.0970192	-0.0109155	0.0042816
HALLMARK_INTERFERON_GAMMA_RESPONSE	-0.019429	1.39816e-134	0.0141015	0.0211436	-0.00532742	0.0130323
HALLMARK_APICAL_JUNCTION	-0.0330786	0	0.0280356	1.0248e-19	-0.00504299	0.516814
HALLMARK_APICAL_SURFACE	-0.0489373	1.15595e-297	0.041531	3.84986e-13	-0.00740627	0.709348
HALLMARK_HEDGEHOG_SIGNALING	-0.0109138	1.97852e-19	0.0183018	0.0146645	0.00738806	0.533217
HALLMARK_COMPLEMENT	-0.0132963	3.21997e-65	0.00508452	0.0752346	-0.00821179	0.159702
HALLMARK_UNFOLDED_PROTEIN_RESPONSE	-0.0070941	1.65089e-31	0.00135059	0.371521	-0.00574351	0.246275
HALLMARK_PI3K_AKT_MTOR_SIGNALING	-0.0256958	2.80377e-230	0.0107776	0.0184077	-0.0149181	2.67394e-05
HALLMARK_MTORC1_SIGNALING	-0.0205108	1.17152e-241	0.0204373	1.33867e-11	-7.35402e-05	0.922213
HALLMARK_E2F_TARGETS	-0.0208273	2.59995e-210	0.00482258	0.000431268	-0.0160048	0.00768536
HALLMARK_MYC_TARGETS_V1	-0.0133138	1.77736e-111	0.0123636	4.02753e-06	-0.000950138	0.922213
HALLMARK_MYC_TARGETS_V2	-0.0212109	2.94438e-138	0.0204213	4.34367e-09	-0.000789588	0.533217
HALLMARK_EPITHELIAL_MESENCHYMAL_TRANSITION	-0.0194644	1.46329e-140	0.0253687	7.59694e-10	0.00590428	0.397835
HALLMARK_INFLAMMATORY_RESPONSE	-0.0166407	2.04878e-93	0.0277731	1.64147e-10	0.0111324	0.0360707
HALLMARK_XENOBIOTIC_METABOLISM	-0.00302491	0.000169109	-0.000289327	0.793192	-0.00331424	0.709348
HALLMARK_FATTY_ACID_METABOLISM	-0.00807217	8.95135e-34	0.000496886	0.529823	-0.00757528	0.128163
HALLMARK_OXIDATIVE_PHOSPHORYLATION	-0.0156484	3.37574e-95	-0.00801232	0.310786	-0.0236607	1.73454e-07
HALLMARK_GLYCOLYSIS	-0.0370914	0	0.0207768	3.16878e-12	-0.0163146	1.6997e-06
HALLMARK_REACTIVE_OXYGEN_SPECIES_PATHWAY	-0.0111972	4.58057e-40	-0.00625477	0.793192	-0.017452	0.0057046
HALLMARK_P53_PATHWAY	-0.00190844	0.00244519	0.000557157	0.651417	-0.00135128	0.35388
HALLMARK_UV_RESPONSE_UP	0.000194819	0.00579307	0.00649917	0.186003	0.00669399	0.0755427
HALLMARK_UV_RESPONSE_DN	-0.00133213	0.542918	-0.0225307	1.36881e-13	-0.0238629	2.0875e-13
HALLMARK_ANGIOGENESIS	-0.0535994	7.17613e-83	0.0457293	0.000582882	-0.00787013	0.757825
HALLMARK_HEME_METABOLISM	-0.0115035	7.61469e-70	-0.0103735	5.61391e-05	-0.021877	2.06825e-14
HALLMARK_COAGULATION	-0.0102585	9.56167e-36	0.0265588	2.67072e-10	0.0163003	0.00018394
HALLMARK_IL2_STAT5_SIGNALING	-0.010448	3.70946e-49	0.002702	0.69514	-0.00774605	0.0183694
HALLMARK_BILE_ACID_METABOLISM	-0.000660966	8.41516e-07	-0.0352348	2.82827e-18	-0.0358958	1.07959e-14
HALLMARK_PEROXISOME	-0.00546894	0.156998	-0.0162017	3.74294e-06	-0.0216707	1.68782e-05
HALLMARK_ALLOGRAFT_REJECTION	-0.010624	3.4064e-82	0.0189665	7.59694e-10	0.00834256	0.0360617
HALLMARK_SPERMATOGENESIS	-0.0172515	1.05625e-86	-0.0488344	3.17966e-40	-0.0660859	1.78069e-67
HALLMARK_KRAS_SIGNALING_UP	-0.0152154	3.02369e-85	-0.0114572	0.050139	-0.0266726	2.78094e-09
HALLMARK_KRAS_SIGNALING_DN	0.000936442	0.0766675	-4.80907e-05	1.67742e-05	0.000888351	9.43696e-05
HALLMARK_PANCREAS_BETA_CELLS	0.00400569	0.0707375	-0.0478822	1.78342e-07	-0.0438766	1.49988e-06
