## Supplemental Table S4 for "Accurately estimating pathway activity in single cells for clustering and differential analysis"

### Sheet: Description
Supplemental Table S4: Effect sizes and FDR values for the glioblastoma dataset analysis by SiPSiC, AUCell, ssGSEA and VAM

### Sheet: Supplemental Table S4
	MES vs. AC (Effect Size = Median[MES] - Median[AC])								NPC vs. AC (Effect Size = Median[NPC] - Median[AC])								OPC vs. AC (Effect Size = Median[OPC] - Median[AC])								NPC vs. MES (Effect Size = Median[NPC] - Median[MES])								OPC vs. MES (Effect Size = Median[OPC] - Median[MES])								OPC vs. NPC (Effect Size = Median[OPC] - Median[NPC])
	SiPSiC		AUCell		ssGSEA		VAM		SiPSiC		AUCell		ssGSEA		VAM		SiPSiC		AUCell		ssGSEA		VAM		SiPSiC		AUCell		ssGSEA		VAM		SiPSiC		AUCell		ssGSEA		VAM		SiPSiC		AUCell		ssGSEA		VAM
	Effect Size	FDR	Effect Size	FDR	Effect Size	FDR	Effect Size	FDR	Effect Size	FDR	Effect Size	FDR	Effect Size	FDR	Effect Size	FDR	Effect Size	FDR	Effect Size	FDR	Effect Size	FDR	Effect Size	FDR	Effect Size	FDR	Effect Size	FDR	Effect Size	FDR	Effect Size	FDR	Effect Size	FDR	Effect Size	FDR	Effect Size	FDR	Effect Size	FDR	Effect Size	FDR	Effect Size	FDR	Effect Size	FDR	Effect Size	FDR
HALLMARK_TNFA_SIGNALING_VIA_NFKB	0.0277986508516761	2.76742104703008e-117	0.0170600858369099	1.02321664391327e-76	0.0637779788180518	6.4951171363423e-117	75.6370554638129	7.01925398215558e-55	-0.00386161164347414	3.44074391466499e-11	-0.000195657662206514	1.21871359464271e-07	-0.0461215422662866	3.50018455370624e-84	7.99294852259411	0.39539773112564	-0.00686679019919907	1.53826251880287e-16	-0.00203231507195153	2.67142102381804e-09	-0.0279644292809203	8.02596398997648e-25	-18.48247475603	6.09791243218249e-07	-0.0316602624951503	2.97268423761652e-186	-0.0172557434991164	8.52129114934664e-123	-0.109899521084338	0	-67.6441069412188	4.55466575416877e-62	-0.0346654410508752	7.42346250408143e-164	-0.0190924009088614	4.33585184329259e-102	-0.0917424080989722	6.78899777471479e-186	-94.1195302198429	8.57095235037771e-74	-0.00300517855572494	0.00830820219463351	-0.00183665740974501	0.134053031427375	0.0181571129853662	1.46412088007868e-09	-26.4754232786241	1.59673152197744e-05
HALLMARK_HYPOXIA	0.0277651996764112	1.39225028489565e-247	0.0169379621626813	4.63577143899408e-138	0.0523767111067472	6.81987851986515e-193	104.566499714617	2.80231471490229e-150	-0.0158421771502296	3.42854344711106e-49	-0.0287921348314607	5.07034102903434e-262	-0.055689942334917	1.14760496993924e-188	1.81911856223334	0.906640749315427	-0.0177764513980185	1.04028066848644e-50	-0.0219437241909152	6.30927789786891e-117	-0.0411953449925933	4.18770887968819e-81	-31.4601218053024	4.19943526490884e-10	-0.0436073768266408	0	-0.0457300969941419	0	-0.108066653441664	0	-102.747381152384	1.62697147196759e-150	-0.0455416510744297	0	-0.0388816863535965	0	-0.0935720560993405	0	-136.02662151992	5.5672307613282e-175	-0.00193427424778885	0.00830820219463351	0.00684841064054548	6.64681319320852e-11	0.0144945973423238	6.24248863477659e-09	-33.2792403675357	4.65693528435323e-11
HALLMARK_CHOLESTEROL_HOMEOSTASIS	0.00243123395528518	0.637009608616937	-0.00342320722755506	6.28987515503987e-08	-0.00533960629609606	0.00664735558422324	6.86465037348395	9.13656863121199e-06	-0.0265271530779167	9.3238562868334e-181	-0.0411725955204216	0	-0.0797196316626889	1.92592894644348e-303	-18.6408057850714	9.85259492105314e-11	-0.0148784815726873	8.71544607022426e-41	-0.0324440052700922	5.70073571815557e-260	-0.0393432686114185	5.22880094762568e-56	-21.7367768216759	4.38336406261264e-10	-0.0289583870332019	6.74153835815776e-173	-0.0377493882928666	0	-0.0743800253665929	5.66483538288617e-242	-25.5054561585554	5.52718512138018e-27	-0.0173097155279724	2.78335749932563e-41	-0.0290207980425372	8.93532824998997e-188	-0.0340036623153224	2.41571005024545e-38	-28.6014271951599	9.9056052003149e-24	0.0116486715052294	6.18477004459705e-28	0.00872859025032938	8.83758788644859e-21	0.0403763630512705	8.98388872862588e-62	-3.0959710366045	0.349159956391738
HALLMARK_MITOTIC_SPINDLE	-0.000217986645721396	0.644014223490382	-0.000163942330874198	0.66608311257658	0.00438659030504976	0.000658854017848913	24.5302891378688	0.000151289614986997	0.010461889825144	6.32126865712167e-47	0.00128742948068856	1.26835477822263e-12	0.0138573027155007	5.03948111794654e-35	81.1792935613311	2.86451147880515e-50	0.000883219793120685	0.0776578268123956	0.00010608033174213	0.0533662541970972	0.00422877983090976	7.93188411473605e-05	-7.00931037626501	0.424610710181314	0.0106798764708654	2.08589191307402e-46	0.00145137181156276	3.43241376235824e-10	0.00947071241045097	9.47658484791299e-17	56.6490044234623	1.46072991208111e-25	0.00110120643884208	0.0260062171936518	0.000270022662616328	0.155489671989455	-0.000157810474139999	0.40290196858325	-31.5395995141338	4.131797059969e-05	-0.00957867003202331	8.24504239289517e-24	-0.00118134914894643	0.000115262062288836	-0.00962852288459097	2.0581399176483e-10	-88.1886039375961	6.48608760914135e-40
HALLMARK_WNT_BETA_CATENIN_SIGNALING	-0.00577358160704798	0.000373803226914094	-0.0056392828999212	2.5471296613592e-13	-0.0117982275176724	4.71522906016186e-08	-0.587083273559305	0.64063647698755	0.0202284830248557	1.51369973637897e-76	0.00403861308116628	3.52987503346886e-16	0.0247071608193455	1.95326950713609e-24	14.0896611253143	1.82029687845476e-23	0.0094449068290514	1.11984041079135e-09	0.000541765169424745	0.380293930194155	0.0297342586870798	2.15536923050896e-28	0.844874678228557	0.646650274934578	0.0260020646319036	6.23438995475582e-100	0.00967789598108747	6.63916770597451e-52	0.0365053883370178	2.60543774696754e-52	14.6767443988736	1.27889614800895e-19	0.0152184884360994	1.76705166956619e-19	0.00618104806934594	1.07298293162223e-12	0.0415324862047522	5.56791748574155e-53	1.43195795178786	0.371563875146965	-0.0107835761958043	1.66121479632882e-20	-0.00349684791174153	7.19646809362209e-09	0.00502709786773436	0.00904503575511473	-13.2447864470857	1.13300979031208e-18
HALLMARK_TGF_BETA_SIGNALING	0.00538741526925088	4.85089906461197e-14	0.00365494543564871	1.29330359225753e-05	0.0185470554897688	4.94489392207934e-12	8.16246427242973	1.92685078002938e-10	-0.00530161598499593	7.56862281170471e-07	-0.0102719556556383	1.46984459493602e-42	-0.0278677951862304	5.87840605769225e-34	2.83452343056642	0.0522217669723481	-0.00666917751882015	2.56158268104733e-09	-0.00713667070847047	2.51847769151946e-13	-0.0137436149795699	1.10414643279974e-07	-7.66686488595772	2.63398246889537e-05	-0.0106890312542468	3.90518884266953e-35	-0.013926901091287	5.10484679466134e-68	-0.0464148506759992	2.47718630089018e-76	-5.32794084186331	7.01873527557607e-06	-0.012056592788071	2.189637116946e-34	-0.0107916161441192	1.87338048892386e-27	-0.0322906704693388	1.58033357084523e-28	-15.8293291583875	6.00743004731333e-22	-0.00136756153382422	0.0755138138400599	0.00313528494716785	7.8939527580158e-05	0.0141241802066605	1.6071306688978e-06	-10.5013883165241	1.79485350244041e-09
HALLMARK_IL6_JAK_STAT3_SIGNALING	0.0150727096213394	8.8507361106513e-36	0.00651532118497404	4.37516231750754e-26	0.0273279812723496	6.45532204460612e-24	13.2806092205062	5.69987836294019e-15	-0.0271271902015326	6.12706962371006e-84	-0.0179001662764261	7.60844139975481e-202	-0.0928225907812754	0	-9.57850852174705	0.00247857350908948	-0.0265968046216955	3.66902041131486e-62	-0.017170586039567	2.26718043137291e-134	-0.0823230874532819	1.16605947229068e-191	-16.3113019669913	3.28755521684018e-07	-0.042199899822872	3.52346583000165e-203	-0.0244154874614001	0	-0.120150572053625	0	-22.8591177422532	1.92648319063776e-27	-0.0416695142430349	4.64111935524606e-153	-0.023685907224541	4.90163010139989e-228	-0.109651068725632	1.08097850392197e-289	-29.5919111874974	8.68029298529628e-32	0.000530385579837124	0.646704700945198	0.000729580236859073	0.423956517202456	0.0104995033279935	0.000765912421351719	-6.73279344524422	0.00867628790776199
HALLMARK_DNA_REPAIR	-0.000793487952323577	0.682870929164672	0.000818260120585702	0.172780395656391	-6.40825338067696e-05	0.441805181042984	4.63909907319729	0.000215272261270084	0.00706301060169121	5.97642164291305e-16	0.00248554202042574	1.94811488184764e-09	-0.0169778246484798	1.69115821925909e-07	52.7362885548619	9.16646750773821e-28	0.00585164366262479	5.1789215278317e-08	0.00346991509782208	2.15326989538697e-08	0.040434790051109	3.30200115472253e-32	2.04703137498095	0.0766147745632236	0.00785649855401478	2.04158808816749e-16	0.00166728189984004	1.75491357790281e-05	-0.016913742114673	4.02906441219174e-05	48.0971894816646	1.61558889026926e-11	0.00664513161494837	1.15702079580183e-08	0.00265165497723638	2.73898571756955e-05	0.0404988725849158	3.99781081179135e-34	-2.59206769821634	8.10472107649044e-07	-0.00121136693906641	0.22026505497154	0.000984373077396336	0.567179903357801	0.0574126146995888	1.43256136416241e-58	-50.6892571798809	6.71423394743757e-28
HALLMARK_G2M_CHECKPOINT	-0.00114534620176036	0.735303516230456	-0.00244599438147825	0.318913727257391	0.00345432895515126	0.322606089338898	10.3429463592914	0.0220483700511467	0.0246820583846554	1.16061803491262e-107	0.0114162549646421	1.15128174908976e-64	0.0417020953223139	4.30300828498428e-59	112.614696952527	4.68026871066728e-80	0.0125359513915488	1.00964214054863e-31	0.00595757047369951	9.25368935804841e-23	0.0494346403632377	2.05244695299541e-60	28.1527865804768	6.88006362908122e-06	0.0258274045864157	2.0268300359334e-95	0.0138622493461203	8.76980242695056e-67	0.0382477663671626	7.17562560422145e-47	102.271750593235	2.17247504591594e-56	0.0136812975933091	1.7944316152869e-28	0.00840356485517776	1.77317367371185e-25	0.0459803114080864	1.58354956050789e-50	17.8098402211853	0.0147504899829673	-0.0121461069931066	1.92155114985611e-11	-0.00545868449094256	2.27371071714865e-05	0.00773254504092379	0.00297021627373012	-84.4619103720499	1.70581713184614e-29
HALLMARK_APOPTOSIS	0.0222698077826283	2.06592826001895e-167	0.0192465809740456	1.39869582003537e-175	0.0312041634475384	2.31075839770686e-69	66.7429936569142	5.15947315281476e-63	-0.00910373744571574	1.25932356030153e-36	-0.0173075341902595	8.23149923671116e-158	-0.0590802391125609	4.66608381353035e-290	11.5460225382717	0.462188293189454	-0.0117658390343113	2.65548883900545e-47	-0.0162386603447803	2.8585280924088e-115	-0.0426812134409532	2.90784719675587e-110	-21.3113910052443	7.3145925885757e-09	-0.0313735452283441	0	-0.0365541151643051	0	-0.0902844025600993	0	-55.1969711186424	3.2014271137412e-58	-0.0340356468169397	3.38471285058764e-290	-0.0354852413188259	0	-0.0738853768884916	3.97218598079704e-276	-88.0543846621584	4.13638589380283e-88	-0.0026621015885956	0.000108244828381876	0.00106887384547921	0.709340168202425	0.0163990256716077	9.65334401882425e-20	-32.857413543516	3.22741538352603e-11
HALLMARK_NOTCH_SIGNALING	-0.00807308660529917	7.6803172360965e-13	-0.0012741270873997	5.61197686434198e-06	-0.0201619324537187	2.57374868235641e-14	-1.55536488396997	0.886685496163294	-0.00346012951133547	0.00367850950572986	0.000813272608978528	0.021283525744869	-0.0423819358968466	6.78436775707749e-89	1.21407799673214	0.293406003806926	0.00536746298956839	0.00944986187699759	0.00238559965300369	1.48271052323921e-14	-0.0127866831024174	4.22293788523308e-05	-0.00474225740759238	0.189856057778303	0.0046129570939637	6.65421972172963e-06	0.00208739969637822	6.24968845592423e-12	-0.0222200034431279	1.07186749393156e-30	2.76944288070211	0.200940902810759	0.0134405495948676	2.94979418369229e-18	0.00365972674040338	5.4196632566625e-30	0.00737524935130134	0.0111629427420198	1.55062262656238	0.241383979227439	0.00882759250090386	6.06422960282812e-07	0.00157232704402516	1.30353876803966e-08	0.0295952527944292	4.16204563321213e-37	-1.21882025413973	0.0182248037201589
HALLMARK_ADIPOGENESIS	-0.00231682059863496	3.28245708551054e-07	-0.0040921394830423	7.83608260530824e-18	-0.0116780154920371	1.95193881679249e-10	13.7944868122516	0.000164737667922515	-0.0134229847449508	3.96854437810805e-124	-0.0130035560745183	7.68314153350444e-189	-0.0673995422609037	4.75946944331514e-269	4.47107181946413	0.998283508332536	-0.00810511368192682	1.00225147049227e-40	-0.00755798524494453	7.45491858511559e-45	-0.0148682073804131	1.99875271901059e-12	-34.1920358621535	6.30972595292542e-14	-0.0111061641463158	4.46088520621632e-70	-0.00891141659147604	2.59677783216506e-87	-0.0557215267688667	5.43012331080034e-169	-9.32341499278746	0.000135908873920069	-0.00578829308329186	6.78384942847683e-18	-0.00346584576190224	3.50880264614461e-10	-0.00319019188837608	0.195783095965103	-47.9865226744051	1.10424767077874e-26	0.00531787106302396	7.0098369841748e-11	0.0054455708295738	1.88091845902232e-27	0.0525313348804906	3.05044826295102e-117	-38.6631076816176	1.40574727448992e-14
HALLMARK_ESTROGEN_RESPONSE_EARLY	0.00651026471069266	1.49558086303211e-30	0.000632870098518951	0.000406259501473171	0.0182232560445372	2.42123050145494e-38	43.0691929897104	4.7396152096399e-39	-0.00389309495143331	1.25330131629616e-09	-0.000828603118679456	0.00091604792369027	-0.0119206700791634	7.36225981864368e-20	17.3847499518083	1.70072286555206e-06	-0.00372761553818993	0.000270770282082686	0.000182684152149799	0.168995563059747	-0.00111941066823798	0.558783524061154	-15.7154300927934	0.00171610608524927	-0.010403359662126	4.07352127107763e-67	-0.00146147321719841	9.62315869007816e-12	-0.0301439261237007	2.20414110657341e-103	-25.6844430379021	1.21924411714581e-17	-0.0102378802488826	1.37243155014444e-40	-0.000450185946369152	0.0928648407767422	-0.0193426667127752	1.98293008324284e-31	-58.7846230825038	7.31444707231425e-46	0.00016547941324338	0.185752506627036	0.00101128727082925	5.74911893263257e-05	0.0108012594109255	2.30714621139586e-12	-33.1001800446017	3.66803277893458e-13
HALLMARK_ESTROGEN_RESPONSE_LATE	0.00442076803368781	7.27113008926147e-11	-0.00129059864452635	0.00106950106445954	0.0117356978233577	3.5352463141339e-08	34.9938455268761	1.43202545439438e-34	-0.00574833898862014	4.15274357469142e-21	-0.00961392466216682	3.15577011821071e-87	-0.0200262857627025	2.67039969651036e-35	15.1017584961782	8.01672686436483e-05	-0.0010779330918687	0.140502746853625	-0.00735710243350311	1.50846692443421e-37	0.0133273349758265	1.47088693760734e-13	-5.45910453486373	0.0307347546657313	-0.0101691070223079	1.17470362411813e-54	-0.00832332601764048	3.33219383933512e-55	-0.0317619835860602	2.10892084056623e-67	-19.8920870306979	1.83131201970325e-17	-0.0054987011255565	1.70584320074034e-12	-0.00606650378897677	8.36637299622189e-22	0.00159163715246875	0.0170928737323942	-40.4529500617398	3.01465765872505e-36	0.00467040589675144	4.24162688483968e-10	0.00225682222866371	0.000211990763983551	0.033353620738529	1.12471019642662e-69	-20.5608630310419	2.0966214919699e-08
HALLMARK_ANDROGEN_RESPONSE	0.000387646206940789	0.0461299335406829	-0.000128593190495976	0.736677695255493	0.0123034867597112	7.6450429572884e-10	9.98865712649592	9.37468058803873e-13	-0.0103441350886068	2.45957060901099e-45	-0.0081607217045522	2.71780922014252e-85	-0.0371927237168933	3.1665847900979e-78	-2.14158259136659	0.645101209349569	-0.00271694266656142	0.00057207444328047	0.00140463331157141	0.365533366771499	0.0102888748338296	1.90554285651739e-06	-13.5107244492871	1.07452055535717e-06	-0.0107317812955476	1.66534911099395e-54	-0.00803212851405623	4.43217912148128e-75	-0.0494962104766045	5.97756796818574e-126	-12.1302397178625	1.35563444423507e-14	-0.00310458887350221	2.96290064292337e-07	0.00153322650206739	0.2415328067052	-0.00201461192588162	0.513140889152196	-23.499381575783	6.82583111607899e-28	0.00762719242204538	2.34689258159729e-16	0.00956535501612361	2.84677383411052e-66	0.0474815985507229	1.94680773105934e-91	-11.3691418579205	4.46758862935708e-06
HALLMARK_MYOGENESIS	0.00508991346110987	3.60633190966554e-10	-0.00430559280116802	8.77365360804871e-17	-0.000522508703128644	0.712929281752241	30.6535610132439	3.8535454693983e-22	-0.0156166558403179	2.43780683364033e-83	-0.0226751288698191	0	-0.0540618309911938	1.18455012487427e-263	-1.25309468269366	0.208539826114497	-0.0156659026263939	8.21991608512710e-52	-0.0208128482464766	3.5221939267036e-236	-0.0397903243688523	2.12485431804462e-112	-25.3330456598935	3.7552224704123e-05	-0.0207065693014278	3.59137633973048e-133	-0.0183695360686511	3.17732581988722e-245	-0.0535393222880651	3.46710216289495e-247	-31.9066556959376	3.79662299862542e-17	-0.0207558160875038	1.90262301391679e-88	-0.0165072554453085	3.90213918257489e-141	-0.0392678156657237	9.00057565142466e-109	-55.9866066731374	8.99176349763194e-35	-4.92467860760126e-05	0.336736999367173	0.00186228062334257	0.000364828261403187	0.0142715066223414	5.39160134692963e-13	-24.0799509771999	6.63451658437836e-08
HALLMARK_PROTEIN_SECRETION	-0.000628862560026866	0.889001757772537	-0.000649789930926445	0.130542230576693	0.00147458872899447	0.285701729826616	9.28746004138434	2.18042806718611e-06	-0.0176793345030782	6.81362904350527e-89	-0.0197874385814997	6.68302976683964e-243	-0.0644511676215973	1.86206611704401e-152	0.675078437167471	0.0522217669723481	-0.016642883976344	4.1262916688254e-51	-0.0166275012461725	7.96256449846451e-122	-0.0100294962776946	0.00144075255074715	-26.3822614694431	3.82828700288125e-13	-0.0170504719430513	2.562024146184e-80	-0.0191376486505732	2.21084398292945e-203	-0.0659257563505918	2.74097614919968e-152	-8.61238160421686	0.00435917257759958	-0.0160140214163172	1.6383942628528e-47	-0.015977711315246	4.01388266332233e-102	-0.0115040850066891	4.56318169276967e-05	-35.6697215108274	1.75106232952328e-29	0.00103645052673414	0.116870262866329	0.00315993733532721	1.66656257828079e-06	0.0544216713439027	6.40587777282477e-81	-27.0573399066106	8.38003544586473e-20
HALLMARK_INTERFERON_ALPHA_RESPONSE	-0.00538675542527532	1.74060798373409e-16	-0.00312346615501316	2.71567990803362e-12	-0.0276774059568409	2.08029623797879e-23	-5.00072691101325	0.000151289614986997	-0.0290843981518513	1.56704420041674e-135	-0.0232028914372406	1.82406509885961e-205	-0.130787821662739	0	-27.3829601753612	1.32486828188634e-23	-0.025737839850007	7.92716578599529e-83	-0.0201240462272991	2.68797876095305e-117	-0.100572798684397	2.10593923584455e-188	-33.4894779361144	1.36913003407231e-21	-0.023697642726576	1.32810867606681e-55	-0.0200794252822275	1.14950722251234e-113	-0.103110415705898	9.09766819720264e-220	-22.3822332643479	7.96906127510705e-09	-0.0203510844247316	2.6124834560552e-32	-0.0170005800722859	2.24351312720661e-61	-0.0728953927275565	6.78458921225252e-92	-28.4887510251011	5.35651514475822e-10	0.00334655830184438	0.158340076046545	0.00307884520994155	0.00503854987436432	0.0302150229783412	3.18330059400101e-13	-6.1065177607532	0.17767326965301
HALLMARK_INTERFERON_GAMMA_RESPONSE	-0.000211164686135079	0.796695013103367	-0.00634604192721554	6.46265091211201e-13	-0.0075251166260409	0.000343893243239667	13.1060748811364	0.499900358543819	-0.0227227962098724	2.77772327615497e-124	-0.0291360715214403	0	-0.101434155951306	0	-28.3820015305094	3.88347366478673e-12	-0.0249052961568751	1.79762934394737e-99	-0.0264242994588838	9.75546247581608e-214	-0.0796661867868509	3.46289018320633e-197	-58.7352721526992	6.65422188784243e-18	-0.0225116315237373	1.66956472781922e-111	-0.0227900295942248	1.79369789783112e-209	-0.093909039325265	2.71736105212686e-320	-41.4880764116458	1.07561713720813e-13	-0.02469413147074	4.84669527404057e-92	-0.0200782575316683	3.87976133301596e-133	-0.07214107016081	2.46133183486284e-151	-71.8413470338356	3.22495265464931e-20	-0.00218249994700268	0.174056244191669	0.0027117720625565	0.0603971379198651	0.021767969164455	7.79332999303324e-14	-30.3532706221898	0.00275441589114798
HALLMARK_APICAL_JUNCTION	-0.00310977784196431	0.00554635165431929	-0.00277076495834386	7.28321256903751e-10	-0.0112121413107558	2.79601763270024e-11	11.8655364265684	2.96632322872986e-06	-0.00821802586990754	2.69870092989724e-32	-0.00761171421358243	3.53886560588423e-99	-0.0290252645394049	2.51454302105586e-108	9.49135278159272	0.00426491969859909	-0.00184587439950927	0.881390503953835	-0.00219641504670538	2.36988469526185e-06	-0.0123360168258743	3.50655972211029e-15	-12.255790449455	0.326704771698922	-0.00510824802794323	2.95038277361085e-17	-0.00484094925523857	3.54063106581197e-45	-0.0178131232286491	4.64089327269169e-48	-2.37418364497572	0.0564791621532323	0.00126390344245504	0.0225917491795339	0.000574349911638475	0.472455881537738	-0.00112387551511843	0.0612874861241866	-24.1213268760234	5.16058832668556e-07	0.00637215147039827	1.08289363452176e-21	0.00541529916687705	2.15878967859829e-38	0.0166892477135306	4.25145027039106e-27	-21.7471432310477	0.000446502238871656
HALLMARK_APICAL_SURFACE	-0.000486060012730272	0.104515534053318	0.00296528867957439	2.04182009400883e-07	-0.0148771279312129	2.00740882969557e-06	2.6873328245003	0.000151289614986997	-0.00931399082119511	1.61138874709658e-11	-0.012268155125298	1.29549101212696e-38	-0.0267592181048336	4.46642866754072e-24	-0.600753964706698	0.500970699293998	-0.00465266037729681	0.0139070730641634	-0.00941915227629513	4.04126534308093e-22	-0.0316066549339021	6.6298189213931e-25	-1.68964920844318	0.0112898260080142	-0.00882793080846483	3.68064565843329e-16	-0.0152334438048724	2.02469812329863e-69	-0.0118820901736207	1.50077055087968e-06	-3.288086789207	0.00162171784814683	-0.00416660036456654	0.000117033081734902	-0.0123844409558695	1.83177627806078e-43	-0.0167295270026892	3.96790107690661e-09	-4.37698203294348	8.18069444070338e-09	0.0046613304438983	0.00301503436747878	0.00284900284900285	0.287535503929759	-0.00484743682906853	0.0530601141145816	-1.08889524373648	0.00137664280413125
HALLMARK_HEDGEHOG_SIGNALING	0.0077033315922741	4.72582011464193e-10	0.00784159454497771	2.02255366984042e-24	0.00791074032866712	0.00143719106552488	9.27410729710624	3.00990447471169e-08	0.0244007063944281	6.11202669513965e-102	0.00970364542355101	7.43595574052985e-45	0.0418871161476338	2.50467388386309e-52	12.9025076712621	6.79389447239669e-13	0.00929980997583142	3.43860641145746e-10	0.00802517702596381	8.05695910339397e-17	0.028602221603196	8.27878032263498e-18	2.85285478920526	0.9646630097646	0.016697374802154	7.64259994272177e-47	0.0018620508785733	0.00190287976188046	0.0339763758189667	1.25874613753885e-29	3.62840037415588	0.200940902810759	0.00159647838355732	0.432917452903016	0.0001835824809861	0.519213772235522	0.0206914812745289	2.84527511972333e-08	-6.42125250790098	1.43249521099457e-06	-0.0151008964185966	5.04057523220798e-31	-0.0016784683975872	0.00102463032035094	-0.0132848945444378	3.79672820872091e-05	-10.0496528820569	8.09009873042015e-10
HALLMARK_COMPLEMENT	0.000929431642069087	1.16659853149272e-10	-0.00319543942468287	6.44059081539832e-06	-0.00165702843465038	0.446412559102367	20.6622073173219	1.4052664915416e-15	-0.0207748635622478	1.17681194642741e-115	-0.0295802448686626	0	-0.065037714359651	0	-2.1661320381573	0.998283508332536	-0.0177235098944965	5.47117703362887e-65	-0.0264331166231866	0	-0.0425878249873556	2.15339109717327e-135	-25.9943496354891	2.9413060627126e-08	-0.0217042952043169	1.13844428115073e-172	-0.0263848054439797	0	-0.0633806859250006	0	-22.8283393554792	7.21161155135647e-16	-0.0186529415365656	6.20046476075381e-106	-0.0232376771985037	6.25046904365921e-296	-0.0409307965527052	3.01891960301963e-120	-46.656556952811	9.41948234007744e-35	0.00305135366775128	0.041478875159113	0.003147128245476	6.74117034013491e-07	0.0224498893722954	4.41728823079574e-44	-23.8282175973318	1.2668697427213e-08
HALLMARK_UNFOLDED_PROTEIN_RESPONSE	0.00800072807294035	7.02016801428712e-55	0.0108996058807176	9.81682031657147e-54	0.0152168106198975	9.98086063522787e-20	22.755228733222	7.92165954071344e-36	0.00722920526307308	1.22254565328462e-16	0.000188065217746822	0.922858372772192	-0.0225095682428027	1.12040637254289e-09	32.6821416979394	1.05598155832243e-13	0.0105979860681926	5.66573218718905e-24	0.00770249717902173	4.16259458737199e-15	0.0373063091575271	2.73047573710949e-47	9.98259164344556	0.996465538582128	-0.000771522809867267	1.85987608251984e-15	-0.0107115406629708	1.43032792004216e-55	-0.0377263788627002	9.92320826910289e-51	9.92691296471749	5.27324239819688e-08	0.00259725799525226	0.000389386772739538	-0.00319710870169586	2.14798263298331e-08	0.0220894985376295	4.72025179919561e-10	-12.7726370897764	1.10424767077874e-26	0.00336878080511953	0.00189891725513764	0.00751443196127491	3.5226444443973e-15	0.0598158774003298	5.15928729441985e-84	-22.6995500544939	3.02380611256028e-10
HALLMARK_PI3K_AKT_MTOR_SIGNALING	0.0023170045365707	1.64906521806498e-10	0.00202098861571551	0.00172263318330091	0.0122298239618378	7.5610312343412e-12	9.94631957870122	2.15142831654962e-07	0.000180983802211793	0.00507346794457498	-0.00516371861905292	3.60989706178957e-18	-0.0202156600762751	4.18781747487077e-34	24.0137622833869	6.47128526294518e-19	-0.00631314224835268	1.22888657042362e-09	-0.00385656543182408	1.93729949612352e-08	-0.0124637519504793	5.91923855997798e-07	-10.508086234782	7.16696906626017e-05	-0.00213602073435891	0.000130732549789475	-0.00718470723476843	1.2369465340394e-30	-0.0324454840381129	4.72068405163989e-76	14.0674427046856	0.0010512346616436	-0.00863014678492338	5.14029289261573e-30	-0.00587755404753959	3.28984815343598e-16	-0.0246935759123171	8.60187501693579e-27	-20.4544058134832	5.24819714782119e-17	-0.00649412605056447	9.28124088797315e-17	0.00130715318722884	0.128165505814845	0.00775190812579579	2.61708965693713e-07	-34.5218485181689	3.7004560123511e-30
HALLMARK_MTORC1_SIGNALING	0.0106122375682796	3.08338592383215e-75	0.00903879861670379	2.27175816812743e-59	0.0189192682333189	7.59701532860309e-18	62.6939164003686	6.037241098777e-75	-0.00625599890128302	1.54494810643389e-13	-0.0129376095504287	3.46313582769303e-67	-0.0401250605039682	4.76248327198511e-53	26.4809239098106	7.97280486435637e-06	-0.00420223308570326	3.87282496176256e-06	-0.00656591974986973	4.39273521743173e-15	0.021444907600539	7.16094480475821e-14	-22.7036552795385	1.21459977814918e-06	-0.0168682364695626	1.85201653800221e-140	-0.0219764081671325	3.54094345156104e-225	-0.059044328737287	6.41597620532466e-118	-36.2129924905579	7.39865260907804e-46	-0.0148144706539829	2.0498288112773e-89	-0.0156047183665735	1.12228670236807e-100	0.00252563936722011	0.894402785408236	-85.3975716799071	8.26710234739354e-92	0.00205376581557976	0.159036670774667	0.00637168980055899	6.72785196997331e-11	0.0615699681045071	4.57504674449641e-90	-49.1845791893492	2.61592815960395e-18
HALLMARK_E2F_TARGETS	-0.00239485431971184	0.425971987906302	-3.28749624286181e-05	0.713360769030101	-0.00329981060843605	0.35637940530904	1.38312029898944	0.239960728148805	0.0219864649793615	1.48171159612158e-89	0.0167286594529606	1.00710948510801e-98	0.0239956756460312	4.49816801865597e-23	101.956400126187	1.39763889587342e-69	0.00925862871007425	1.46566792523365e-26	0.0114123083859333	1.35663755287247e-36	0.0454346442877809	3.93652340469778e-37	19.5203356104399	1.08347099368596e-05	0.0243813192990734	1.66438732361934e-89	0.0167615344153892	8.63334891944915e-87	0.0272954862544673	1.00679183512885e-25	100.573279827198	3.99205405782176e-55	0.0116534830297861	1.05875530009701e-28	0.0114451833483619	1.45574754106147e-32	0.0487344548962169	8.41284974160814e-40	18.1372153114505	0.00102586096211423	-0.0127278362692873	1.19462891721771e-09	-0.00531635106702735	6.74117034013491e-07	0.0214389686417496	4.77452998504019e-06	-82.4360645157473	9.22062472676176e-25
HALLMARK_MYC_TARGETS_V1	0.00490093387197703	0.000403893588987286	0.00417954094018982	0.796577398376518	0.00455649508171269	0.971716265805811	18.7926934860472	1.35141284814232e-10	0.0230868033187756	1.68390486775065e-120	0.0216379754285294	1.84561389087956e-48	-0.00640176914701179	0.5633110333951	136.381492049788	1.20236700783906e-152	0.0267723580479649	2.23090311808974e-105	0.0445909659383506	1.13283130443754e-109	0.0722785175783615	1.43361755322049e-56	54.4550560752837	1.82176815390037e-23	0.0181858694467986	2.54279775217783e-79	0.0174584344883396	8.18445164083293e-43	-0.0109582642287245	0.540855733604066	117.58879856374	7.82885799087098e-80	0.0218714241759879	1.37242843093512e-74	0.0404114249981608	4.84342416251238e-101	0.0677220224966488	1.70910898039997e-53	35.6623625892365	8.71043701781538e-06	0.00368555472918933	0.0199279398357595	0.0229529905098212	1.10487037777793e-24	0.0786802867253733	7.91795916561151e-54	-81.9264359745039	5.54465066638592e-33
HALLMARK_MYC_TARGETS_V2	-0.00377473812181328	0.0074253539963438	-0.00104704532415376	0.0997729184660497	0.00344313168383933	0.991123415875055	1.23098700207448	0.00867740550841275	0.0156847068916435	2.48138383309465e-36	0.0126936316695353	9.75595937376657e-66	-0.00142679767489056	0.516897724134262	26.0343478429535	1.33102718303745e-39	0.0134144059234637	2.00755956761979e-21	0.0101835915088927	3.03922607046145e-33	0.0740160286263264	1.53029787150172e-49	8.27171203297706	0.00441408941480287	0.0194594450134568	2.81716098203676e-49	0.013740676993689	9.28313466681834e-73	-0.00486992935872989	0.529663226732722	24.803360840879	2.98941002374041e-23	0.0171891440452769	7.86023844104261e-31	0.0112306368330465	3.68668820988296e-39	0.0705728969424871	1.60258080332653e-46	7.04072503090259	0.598684097221368	-0.00227030096817987	0.345501156133102	-0.00251004016064257	0.0273334222779188	0.075442826301217	1.65252724187371e-53	-17.7626358099764	4.84541706528993e-16
HALLMARK_EPITHELIAL_MESENCHYMAL_TRANSITION	0.0191779370635018	1.01704891271154e-113	0.0119687315246666	1.49291830584033e-99	0.0280355880005993	2.04663464901587e-30	71.044588884693	3.08102915704931e-65	-0.0285000422173878	3.01411370052674e-130	-0.0215594823622151	1.06565430828287e-270	-0.124576945352583	0	-37.0870200475911	4.09564159023523e-10	-0.0242733559167634	2.0880983877143e-74	-0.0192471917493267	2.40121281011033e-160	-0.0857253056295947	2.28428314101168e-246	-39.2226003224973	2.42233751644228e-09	-0.0476779792808896	0	-0.0335282138868817	0	-0.152612533353183	0	-108.131608932284	1.78951208178014e-117	-0.0434512929802652	1.83871678350105e-281	-0.0312159232739933	0	-0.113760893630194	0	-110.26718920719	8.26710234739354e-92	0.00422668630062443	0.041478875159113	0.00231229061288839	0.00438601081065824	0.0388516397229886	2.35339742142392e-44	-2.13558027490626	0.399631287556837
HALLMARK_INFLAMMATORY_RESPONSE	0.00466782147304327	1.13875270181711e-34	-0.00183150183150183	0.417576319610241	0.0166278526350881	2.32969430675566e-15	20.0544881636445	3.8535454693983e-22	-0.0199030172646566	1.69659612666745e-72	-0.0151339888181993	4.84899889419826e-247	-0.0557436759441931	3.28816826655527e-237	-13.0101496678737	0.277848298235237	-0.0229545713989761	6.63229262734765e-67	-0.0159854765117923	4.10219373744896e-215	-0.0625158681470387	3.18440014406914e-189	-27.635335416949	5.6778206016922e-05	-0.0245708387376999	2.19482015694631e-184	-0.0133024869866975	9.46391259057041e-216	-0.0723715285792812	0	-33.0646378315182	1.01883616289786e-27	-0.0276223928720193	5.16909208965661e-158	-0.0141539746802905	1.3213252724281e-193	-0.0791437207821269	6.91355854977982e-262	-47.6898235805935	2.77259696132088e-34	-0.00305155413431942	0.0250219918727498	-0.000851487693592957	0.00116033270646229	-0.00677219220284567	0.0669799597323657	-14.6251857490752	0.00214463040866143
HALLMARK_XENOBIOTIC_METABOLISM	-0.00125503717845706	0.0461299335406829	-0.00337723741979061	2.46941211225186e-13	0.000914557238337832	0.61945889384989	15.5252968337323	1.48278087412298e-05	-0.00948976626758068	3.33430325245775e-55	-0.00877406281661601	6.64465770461267e-95	-0.0512113168112184	1.68920791597291e-256	6.29459916433242	0.645101209349569	-0.00806586006615469	4.62282113342708e-31	-0.00932117527862208	7.49074570797396e-61	-0.0223694701401748	1.57321639443618e-41	-28.6891810450567	3.68569981389428e-16	-0.00823472908912362	3.28400041754524e-38	-0.0053968253968254	9.77752052334684e-36	-0.0521258740495563	2.0043406255681e-228	-9.23069766939983	9.95833390330831e-07	-0.00681082288769763	1.86467674523402e-21	-0.00594393785883147	2.42705360745444e-22	-0.0232840273785127	1.72373833551642e-36	-44.214477878789	3.56481777231075e-32	0.00142390620142599	0.168819996512087	-0.000547112462006075	0.43344266828001	0.0288418466710436	9.42326538099406e-58	-34.9837802093892	2.2816309429114e-15
HALLMARK_FATTY_ACID_METABOLISM	-0.00091045248936171	0.735303516230456	0.00267218461369803	3.13561690874139e-05	-0.0169021340014816	3.84594404619955e-10	4.51625140121482	0.777829104672758	-0.0115550133526582	2.78708982386217e-72	-0.0123879737988873	1.54898906847687e-117	-0.060020158288086	2.3287565977974e-177	3.47465502131729	0.323983413607784	-0.00835543811932618	1.29122477977797e-29	-0.00863321182887056	4.14187082423496e-45	-0.0102049150244224	2.06761347804784e-05	-23.8227021854145	4.06525122355598e-11	-0.0106445608632965	1.91200743959377e-63	-0.0150601584125853	1.34318223947977e-149	-0.0431180242866044	1.88875306115722e-99	-1.04159637989753	0.461753241690506	-0.00744498562996447	1.57064767740533e-26	-0.0113053964425686	3.21368265517521e-66	0.00669721897705922	0.224862540764055	-28.3389535866293	7.40258273453516e-12	0.00319957523333202	0.000316006646442014	0.00375476197001673	2.11213654153273e-07	0.0498152432636636	2.35354547523514e-87	-27.2973572067318	1.17083644174499e-14
HALLMARK_OXIDATIVE_PHOSPHORYLATION	-0.00766541320878859	3.50436862533809e-22	-0.00917223973524242	1.12039928095306e-24	-0.0246540986375384	2.79601763270024e-11	-1.41804378025319	0.184443685311769	-0.00945271019344249	7.03110331678053e-37	-0.0141953667422836	3.31365754603915e-75	-0.0711639827080101	9.99374667879935e-87	28.7183226424316	0.0522217669723481	-0.00129488354559129	0.0290209874844449	-0.000923116204617547	0.00127565214622959	0.0241550672918384	2.30720537581001e-07	-7.59570611108504	7.3145925885757e-09	-0.00178729698465389	0.0201873059401935	-0.00502312700704122	4.60961734292742e-13	-0.0465098840704717	1.96602672619972e-34	30.1363664226847	0.000737531683560014	0.0063705296631973	8.5673851125187e-10	0.00824912353062487	1.5343097720254e-08	0.0488091659293767	8.2852831205167e-27	-6.17766233083185	5.34609835408417e-06	0.0081578266478512	1.88443191847485e-16	0.0132722505376661	2.16340449079597e-33	0.0953190499998485	1.20354513484102e-102	-36.3140287535166	1.74225655814375e-14
HALLMARK_GLYCOLYSIS	0.0103856850137066	2.06644856506035e-87	0.00964927095648258	8.33373665502213e-73	0.014848901601456	1.05578665219033e-20	59.9465973992558	2.41345103562441e-54	-0.00981091796790508	4.10717417171185e-39	-0.0110735799133029	1.56318643904481e-78	-0.0472119477180272	1.58966917392952e-216	15.5904528553523	0.000695021841327826	-0.00884836728378295	1.0256895303523e-25	-0.00372684794235208	1.73837311453637e-09	-0.020656697002724	9.79336423234874e-32	-24.5306328151549	2.00914477502325e-08	-0.0201966029816116	7.57286006905557e-220	-0.0207228508697855	2.05691105190386e-267	-0.0620608493194832	9.88131291682493e-323	-44.3561445439034	5.62071058374953e-35	-0.0192340522974895	1.7791779872342e-156	-0.0133761188988347	7.35155464621837e-99	-0.0355055986041801	4.02359116838606e-82	-84.4772302144107	5.8282444415871e-78	0.000962550684122127	0.690590836721175	0.00734673197095085	6.68868932117762e-22	0.0265552507153032	2.6086585675988e-52	-40.1210856705073	6.22953314765794e-18
HALLMARK_REACTIVE_OXYGEN_SPECIES_PATHWAY	0.0134847481554913	1.04478562657893e-57	0.00729982223230834	2.11497455696385e-19	0.0298152324622783	9.5537779445044e-25	14.1901395445698	1.79194195738381e-19	-0.0085465966269502	1.07119945830153e-15	-0.0195166231703166	1.05062739304452e-78	-0.0359843301708754	9.5707644125669e-40	5.12017073931253	0.000451638523697308	-0.00670490298580553	1.48725788306372e-07	-0.0107417073262983	1.91510579743931e-16	0.0157449807086613	0.00197676858445559	-4.93409232005666	0.000437853171934102	-0.0220313447824415	2.79495194801478e-122	-0.0268164454026249	2.48555447953583e-156	-0.0657995626331537	1.67786831631784e-114	-9.06996880525722	1.49630652455702e-08	-0.0201896511412968	8.78469074472259e-78	-0.0180415295586066	3.60425736408042e-55	-0.014070251753617	5.1702386150632e-09	-19.1242318646264	5.25704463212027e-29	0.00184169364114467	0.181224465997957	0.00877491584401831	1.32220812054844e-13	0.0517293108795367	6.01750105227984e-45	-10.0542630593692	3.99471190658136e-11
HALLMARK_P53_PATHWAY	0.0113499750401879	2.48888820009198e-74	0.00894083033671134	8.90974470995911e-76	0.0221014204735671	1.14874235568047e-43	48.3378981897008	5.10561878092452e-35	0.000926343750034267	0.0533156229888865	-0.00130216846463986	3.35663874920982e-06	-0.0288409057663134	1.46073895147694e-75	26.5854307394061	4.70655296364207e-08	-0.00316317727552705	7.8349872909816e-07	-0.000839054157131959	0.000984179302685987	-0.00864087026526558	1.71681877828863e-07	-21.1328963873786	8.73447589276994e-05	-0.0104236312901536	4.43583970871095e-62	-0.0102429988013512	1.27898242207425e-115	-0.0509423262398805	1.13965840800099e-208	-21.7524674502946	7.6686088118267e-13	-0.014513152315715	4.06588828240414e-91	-0.0097798844938433	1.77747348996761e-79	-0.0307422907388326	8.89131100662898e-64	-69.4707945770793	1.206198129873e-46	-0.00408952102556132	1.01514906699723e-10	0.000463114307507902	0.600377921873027	0.0202000355010478	1.92884536144368e-24	-47.7183271267847	9.02643579024282e-18
HALLMARK_UV_RESPONSE_UP	0.0115163753929498	1.60917474031903e-92	0.0104491725768322	7.11548854634736e-97	0.0194051490704726	1.37928926067583e-23	35.1444539285764	5.08007258337443e-29	-0.000536740438912234	0.632719809023117	-0.00512664640324215	3.09722604883177e-21	-0.0184650384819459	1.3859653138691e-32	25.194254802145	1.14733043571537e-08	-0.00245498049239481	0.0122328383556644	-0.00452549814251942	2.01214034498648e-11	0.0103386241211333	8.14424927116662e-05	-15.4786230592298	0.000847932077205397	-0.012053115831862	2.43891900295945e-98	-0.0155758189800743	9.07824822543871e-192	-0.0378701875524186	2.00408398134379e-100	-9.95019912643141	9.83502282046878e-09	-0.0139713558853446	1.12602954584947e-87	-0.0149746707193516	1.91898838935782e-128	-0.00906652494933932	1.79284319666521e-06	-50.6230769878062	1.78084199343315e-37	-0.00191824005348258	0.041478875159113	0.000601148260722731	0.284300790233341	0.0288036626030792	1.69238710142675e-43	-40.6728778613748	1.97084302844679e-16
HALLMARK_UV_RESPONSE_DN	0.0109409498753554	5.02615496253597e-37	0.00412625184463515	7.29018526839622e-34	0.0262890244723269	1.41320540428564e-54	46.1806807870035	3.67093899957241e-30	-0.000792847003307451	0.0158900936300063	-0.00641145034886886	9.1820684747426e-80	-0.0198641845787465	3.26554476427001e-45	21.7234444719239	6.59229417895123e-08	-0.00603668392278838	3.70197621464156e-17	-0.010788429302119	8.84384381941072e-155	-0.0264396858904747	4.50515658254718e-53	-11.1151688402339	0.00092986109773295	-0.0117337968786629	8.06799708005429e-52	-0.010537702193504	2.14603395206257e-193	-0.0461532090510734	5.07498771366472e-180	-24.4572363150796	3.42498256071168e-10	-0.0169776337981438	1.75129570705317e-79	-0.0149146811467542	5.45681135973885e-270	-0.0527287103628016	4.18529717198088e-168	-57.2958496272374	2.01892133912678e-38	-0.00524383691948093	2.57527004796249e-10	-0.00437697895325014	1.23536478035153e-28	-0.00657550131172819	0.000249350372833252	-32.8386133121578	2.15471196730415e-15
HALLMARK_ANGIOGENESIS	-0.00477339354880839	0.00193377318693243	-0.00448868071818892	0.0110193346755625	-0.0313062255585335	2.60954405918184e-20	2.43431407116915	1.88898209206044e-09	-0.0417330801385791	8.04006444949061e-78	-0.0322794691647151	2.18453866304652e-176	-0.177934970558685	0	-7.20364151487411	2.29865844027833e-05	-0.0339520386805319	1.75323660688151e-37	-0.0258391881342701	8.92436990682832e-92	-0.12440760776463	4.52902424777169e-151	-7.82298113476903	4.66303010958686e-06	-0.0369596865897708	3.11459653934369e-97	-0.0277907884465261	4.3486844262018e-134	-0.146628745000152	3.10621123169769e-263	-9.63795558604326	1.68128448419927e-24	-0.0291786451317235	2.83241659558334e-51	-0.0213505074160812	7.65587407887805e-69	-0.0931013822060967	5.95450054094739e-71	-10.2572952059382	3.12945477559704e-22	0.00778104145804723	0.00733188319567178	0.00644028103044497	0.000368625147923608	0.0535273627940552	2.46229790783618e-38	-0.619339619894923	0.296130855335788
HALLMARK_HEME_METABOLISM	0.00198495107008229	8.12524814902106e-05	0.000943184899609758	0.000767062577190045	0.00787440478162535	1.32021419836358e-08	22.2627733032039	1.51298174864775e-07	-0.0012020270271775	0.0269793729434739	-0.00107876772892866	1.0485648736599e-06	-0.0215936485706286	9.16872185863189e-69	29.4483816775453	2.6297770234127e-09	-0.0057669675982886	5.79822197178664e-21	-0.00206321696789634	2.60225222602233e-12	-0.012058138182255	7.69255181205535e-25	-27.8652244134088	1.72588501444762e-09	-0.00318697809725979	6.28144841255221e-10	-0.00202195262853842	4.56097937657793e-16	-0.029468053352254	2.80148033585995e-110	7.18560837434137	0.660135714988152	-0.00775191866837088	7.79210267770636e-36	-0.0030064018675061	3.06649060993093e-22	-0.0199325429638804	1.75388364267492e-49	-50.1279977166126	7.22776266239615e-26	-0.00456494057111109	9.43880289970554e-14	-0.000984449238967684	0.00390380762540738	0.00953551038837364	1.14745673183126e-05	-57.313606090954	5.53813588586397e-29
HALLMARK_COAGULATION	0.0131667187009597	6.62757058494637e-61	0.00726470929557851	8.20998466406361e-36	0.0129024365946091	4.13660078089096e-05	22.6671106263932	6.27816459630211e-30	-0.0395611106259553	1.04530161650338e-172	-0.0424161541139608	0	-0.135740046472082	0	-24.5943749070159	1.95302799063003e-08	-0.0327075228833331	2.46138463236717e-74	-0.0383196007891377	1.46917753206827e-288	-0.104220693597555	1.19454542501179e-296	-28.8974067453254	1.91086696119911e-06	-0.0527278293269149	0	-0.0496808634095393	0	-0.148642483066691	0	-47.2614855334091	2.74617499066892e-63	-0.0458742415842927	1.45912689720163e-210	-0.0455843100847163	0	-0.117123130192164	0	-51.5645173717186	1.206198129873e-46	0.0068535877426222	6.16426360317379e-08	0.00409655332482303	1.53259682137899e-06	0.0315193528745266	2.71448221126939e-28	-4.30303183830955	0.906482791509982
HALLMARK_IL2_STAT5_SIGNALING	0.00964624507714355	8.35115565577524e-69	0.00178308300003715	5.49973057705671e-18	0.0218566106716209	7.9533593576605e-53	48.3389790134946	2.34011837017699e-35	-0.01545689448751	5.72944133815313e-101	-0.0114166842085712	2.57396818235148e-220	-0.0519038776606052	2.83018726209348e-281	-3.90127642185966	0.500970699293998	-0.0115485299555813	1.9851703428133e-48	-0.0093859507918622	2.8754195207509e-117	-0.0357842815208156	3.25779765667004e-102	-30.4136877319328	9.78841374686969e-08	-0.0251031395646536	9.18722558937659e-295	-0.0131997672086083	5.12506646072271e-317	-0.0737604883322261	0	-52.2402554353543	7.3758314578387e-40	-0.0211947750327249	5.33039249378178e-179	-0.0111690337918994	9.16082674434494e-188	-0.0576408921924365	1.73209777443591e-238	-78.7526667454274	3.12105009561172e-56	0.00390836453192869	0.00180567759901213	0.00203073341670897	0.000144721226943221	0.0161195961397896	3.68017009225641e-21	-26.5124113100732	1.19361990996056e-06
HALLMARK_BILE_ACID_METABOLISM	-0.0091524513323672	5.13985694600494e-38	-0.00509458048044563	9.94831282672944e-31	-0.0190300040970106	1.99018731874959e-31	-6.70632432984864	0.00151219756142194	-0.0103001177742998	2.11880541831575e-42	-0.00447951723337588	3.14253796126418e-25	-0.0382432746981289	6.8038334892162e-112	-5.26853607512334	0.0266851566675072	-0.00841613077156549	4.02725170937355e-18	-0.00257630265753742	2.12177665115172e-06	-0.0221829884726675	6.66667267660948e-30	-19.7181381352222	4.6832288779551e-14	-0.00114766644193262	0.994376110331926	0.000615063247069746	0.0696529896307494	-0.0192132706011183	4.36043754154748e-23	1.43778825472531	0.325913024177763	0.000736320560801709	0.00921251036930622	0.00251827782290821	1.3186027630334e-07	-0.00315298437565693	0.336325485649244	-13.0118138053736	1.81678755861148e-06	0.00188398700273433	0.0101571389308448	0.00190321457583846	0.000144721226943221	0.0160602862254613	2.95674948342481e-14	-14.4496020600989	5.92115944467e-09
HALLMARK_PEROXISOME	-0.00514998473325354	2.24016188328329e-09	-0.00411679823444529	2.22768031413563e-12	-0.00891970917902382	1.0352923471387e-06	-0.444727443813917	0.906835654105091	-0.00838319088446816	3.25626744462006e-27	-0.010790679908327	2.65452370350033e-80	-0.0327544780518956	3.59796222882584e-65	10.1911982996515	0.000766823608911995	-0.00170786916782191	0.107475182024599	-0.00364994482641542	1.08433218878252e-07	0.0115615557954819	3.77417007666076e-06	-7.9954637383791	3.1074364481879e-06	-0.00323320615121463	2.04884703393674e-05	-0.00667388167388167	8.96275871174656e-29	-0.0238347688728718	4.94135535575344e-30	10.6359257434655	0.000677087608280119	0.00344211556543163	0.000417367004619752	0.000466853408029877	0.390625017815722	0.0204812649745058	4.28369915390439e-18	-7.55073629456518	6.26059023008142e-06	0.00667532171664625	4.79318886150961e-13	0.00714073508191155	6.72860416204232e-26	0.0443160338473776	9.5617567660385e-79	-18.1866620380306	1.85178769149936e-14
HALLMARK_ALLOGRAFT_REJECTION	0.00422246350464588	1.74060798373409e-16	-0.00367460940909488	0.000144445085418087	-0.00228610987276903	0.35841180699166	13.9867714969991	1.43290345483302e-07	-0.00559097488202866	5.88312545087951e-17	-0.0179191760495767	8.98173002861987e-167	-0.0373215119125528	3.20141215711202e-179	8.62648513383297	0.469938885551087	0.0020702660047246	0.218202842644476	-0.00258357336126386	9.83082777684187e-09	-0.0231288502894385	1.99944824836005e-46	-1.91980514346641	0.425719071728323	-0.00981343838667453	1.70800672464913e-59	-0.0142445666404818	1.14950722251234e-113	-0.0350354020397838	5.80700103091287e-153	-5.36028636316615	5.13906515998198e-06	-0.00215219749992128	1.24854570219617e-16	0.00109103604783102	0.0260778943135029	-0.0208427404166695	1.3882851341e-38	-15.9065766404655	9.73554806500005e-08	0.00766124088675325	1.96849463233317e-08	0.0153356026883128	1.38566561397302e-68	0.0141926616231143	1.20434633536355e-23	-10.5462902772994	0.13218167106214
HALLMARK_SPERMATOGENESIS	-0.00338921247028696	0.00150819715198784	-0.00155953349606726	0.00600526230622308	-0.00852823311854209	0.00422268319205241	-0.865365026587234	0.26199288296429	0.0150986046028179	4.67700722634003e-70	0.00454298887984812	1.20722400438967e-27	0.0257096375195812	1.59977040167975e-41	33.66172167964	8.26921327962664e-41	0.0114112537599108	1.14712863874377e-22	0.00375192116445168	6.2546161638965e-13	0.0384734987320758	7.45285105744823e-68	4.88908513176111	0.00896553920819783	0.0184878170731049	1.32588694676156e-89	0.00610252237591538	7.25357013370257e-40	0.0342378706381233	3.58034083021848e-56	34.5270867062273	3.15111317236412e-31	0.0148004662301978	1.73481368404538e-34	0.00531145466051894	7.04711530239693e-21	0.0470017318506179	8.06236644099734e-83	5.75445015834835	0.119431887166795	-0.00368735084290714	9.00742529736204e-07	-0.000791067715396439	0.0756018955109797	0.0127638612124945	2.6809396982265e-10	-28.7726365478789	1.49744964391024e-17
HALLMARK_KRAS_SIGNALING_UP	0.00601323213657366	9.55223672794828e-22	0.000967812889508028	0.00613310174917423	-0.000437104345521497	0.586948245419569	24.2023057656038	1.4042895117041e-16	0.000230600893037072	0.92607283215277	-0.00378326856807684	2.94879871476721e-16	-0.0181858438161799	3.50929822176305e-30	18.1557603923036	0.000174481975374115	-0.00573107731806595	3.93312738508747e-09	-0.00442847716108219	1.93482177008387e-12	-0.013404628320736	1.89002079384831e-13	-17.2151222273662	0.00158504023763312	-0.00578263124353659	1.02417657489523e-22	-0.00475108145758487	2.38019966616265e-26	-0.0177487394706584	7.90559906001137e-25	-6.04654537330012	3.08437941063828e-06	-0.0117443094546396	1.07001167138259e-43	-0.00539629005059022	3.26505096192419e-20	-0.0129675239752145	4.46349653168707e-11	-41.41742799297	2.0853290138647e-24	-0.00596167821110302	9.60928151599462e-09	-0.000645208593005351	0.79084054100155	0.00478121549544385	0.0320884177657863	-35.3708826196699	1.14751416690141e-10
HALLMARK_KRAS_SIGNALING_DN	-0.00376793988193853	1.45432283147565e-08	0.000440538337848851	0.796577398376518	-0.0154729562372962	4.39077458149311e-16	1.93909521347717	0.465339490017793	0.00900312390967191	1.58419925942806e-14	0.00198242252031983	2.27082656054749e-07	0.0160312740945025	1.06995398054111e-12	24.7763648466138	3.02533991041417e-13	0.00224151403664741	0.426090857427019	-0.00306174144804952	2.68386457695443e-06	-0.00766595758081622	0.000230697439313786	1.70479590564637	0.575419546234537	0.0127710637916104	5.08373243334484e-39	0.00154188418247098	1.74626185659895e-07	0.0315042303317986	8.54347800786207e-51	22.8372696331366	4.36731986867286e-10	0.00600945391858595	1.69421265033102e-08	-0.00350227978589837	1.75881295291218e-05	0.00780699865647993	0.000682178594893005	-0.234299307830803	0.923663915053776	-0.00676160987302449	3.9848751456892e-08	-0.00504416396836935	4.91411726162744e-19	-0.0236972316753187	8.039759631497e-22	-23.0715689409674	2.40723088021247e-08
HALLMARK_PANCREAS_BETA_CELLS	-0.00366761577598493	0.0298562566475866	-0.00371965544244322	8.2185528459285e-06	-5.8435565833008e-05	0.586948245419569	-0.402061085415145	0.0766705374829762	0.0239006613379786	1.98174563328089e-105	0.000978856695379796	0.0310743058489341	0.0524530320984259	3.25700358951279e-93	11.5264610742052	1.23945014237074e-19	0.00128157300311352	0.340744862783691	-0.00300182719916471	0.0279403924805946	0.0234599645771043	7.49653367874416e-15	-1.71794181401223	0.012117852418261	0.0275682771139635	3.30259936732084e-117	0.00469851213782302	3.14746272541931e-11	0.0525114676642589	1.9394117895798e-90	11.9285221596204	6.45325914398782e-12	0.00494918877909845	0.00437702246328117	0.000717828243278512	0.0933812359822533	0.0235184001429373	8.5669076402038e-16	-1.31588072859708	5.20050597122587e-05	-0.022619088334865	1.35164513597964e-66	-0.00398068389454451	9.78064721727947e-05	-0.0289930675213216	2.88557262521527e-21	-13.2444028882175	3.68188099230372e-24
