## Supplemental Table S5 for "Accurately estimating pathway activity in single cells for clustering and differential analysis"

### Sheet: Description
Supplemental Table S5: SiPSiC Effect sizes (group median differences) and FDR values for the hallmark pathways calculated for the astrocyte-like, oligodendrocyte-like and cancer stem cell groups of the oligodendroglioma dataset

### Sheet: Supplemental Table S5
	Oligodendrocyte-like vs. cancer stem cell Effect Size = Median[Oligodendrocyte-like] - Median[Cancer stem cells]		Astrocyte-like vs. cancer stem cell Effect Size = Median[Astrocyte-like] - Median[Cancer stem cells]		Astrocyte-like vs. Oligodendrocyte-like Effect size = Median[Astrocyte-like] - Median[Oligodendrocyte-like]
	Effect Size	FDR	Effect Size	FDR	Effect Size	FDR
HALLMARK_TNFA_SIGNALING_VIA_NFKB	-0.00155927	0.00767806	0.0330972	4.62794e-141	0.0346565	8.30272e-227
HALLMARK_HYPOXIA	-0.000201774	0.220618	0.0309446	5.53157e-212	0.0311464	1.78042e-302
HALLMARK_CHOLESTEROL_HOMEOSTASIS	0.0305449	7.16508e-73	0.0153714	2.39107e-18	-0.0151735	2.59579e-24
HALLMARK_MITOTIC_SPINDLE	-0.00642682	9.52449e-15	0.00433277	3.42555e-08	0.0107596	1.96974e-52
HALLMARK_WNT_BETA_CATENIN_SIGNALING	-0.0083374	1.54836e-06	-0.0160569	8.23563e-19	-0.00771954	4.33511e-07
HALLMARK_TGF_BETA_SIGNALING	-0.00422038	0.000501591	0.0106211	3.25394e-21	0.0148414	1.60154e-51
HALLMARK_IL6_JAK_STAT3_SIGNALING	-0.00222423	0.141536	0.0171698	9.24828e-39	0.019394	4.28635e-65
HALLMARK_DNA_REPAIR	-0.00166616	2.9107e-07	-0.00232697	1.22797e-06	-0.000660809	0.914628
HALLMARK_G2M_CHECKPOINT	-0.00945826	1.34264e-42	-0.00408905	3.26893e-12	0.00536921	5.16178e-13
HALLMARK_APOPTOSIS	-0.00850866	1.87496e-21	0.0207312	3.91123e-106	0.0292398	2.5917e-266
HALLMARK_NOTCH_SIGNALING	-0.00036119	0.969808	-0.00935784	3.65267e-09	-0.00899665	1.92916e-12
HALLMARK_ADIPOGENESIS	0.00636707	9.83286e-15	0.0152895	5.29781e-68	0.00892241	1.3608e-33
HALLMARK_ESTROGEN_RESPONSE_EARLY	0.00811319	1.74332e-15	0.0169524	2.1728e-66	0.00883922	1.1872e-30
HALLMARK_ESTROGEN_RESPONSE_LATE	0.00212743	0.260448	0.0116556	6.06711e-32	0.00952818	9.46761e-37
HALLMARK_ANDROGEN_RESPONSE	0.00704106	7.42722e-11	0.00488464	3.89089e-06	-0.00215641	0.054566
HALLMARK_MYOGENESIS	0.0056042	3.80486e-08	0.0193768	2.20534e-92	0.0137726	1.67001e-73
HALLMARK_PROTEIN_SECRETION	-0.00183757	0.0501783	0.0093555	5.48639e-19	0.0111931	2.25859e-37
HALLMARK_INTERFERON_ALPHA_RESPONSE	-0.00256667	0.0210673	0.0267832	4.41551e-52	0.0293499	1.33806e-92
HALLMARK_INTERFERON_GAMMA_RESPONSE	-0.00302773	0.000886837	0.0267048	3.45179e-100	0.0297325	2.991e-176
HALLMARK_APICAL_JUNCTION	0.0053148	4.64152e-07	0.00680322	5.07769e-12	0.00148842	0.0152256
HALLMARK_APICAL_SURFACE	0.0105405	6.97205e-07	0.00809864	3.08461e-05	-0.00244186	0.477294
HALLMARK_HEDGEHOG_SIGNALING	-0.00760786	6.49948e-08	0.0101536	3.21688e-09	0.0177614	3.44022e-39
HALLMARK_COMPLEMENT	0.00105512	0.669989	0.0149801	6.89998e-53	0.0139249	1.47084e-76
HALLMARK_UNFOLDED_PROTEIN_RESPONSE	-0.00198382	0.00662965	-0.000651483	0.737912	0.00133233	0.00698307
HALLMARK_PI3K_AKT_MTOR_SIGNALING	-0.00632258	1.45393e-10	0.000139356	0.948224	0.00646194	5.88546e-13
HALLMARK_MTORC1_SIGNALING	0.0058604	7.22387e-14	0.0082236	7.11151e-17	0.0023632	0.162204
HALLMARK_E2F_TARGETS	-0.00926389	1.66649e-46	-0.00663495	1.41234e-26	0.00262894	0.000408274
HALLMARK_MYC_TARGETS_V1	-0.00597887	4.88176e-12	-0.0269098	2.16867e-154	-0.020931	1.46692e-127
HALLMARK_MYC_TARGETS_V2	-0.00329373	0.000813792	-0.0176873	3.43555e-38	-0.0143936	1.02798e-30
HALLMARK_EPITHELIAL_MESENCHYMAL_TRANSITION	-0.000585978	0.213586	0.0311402	4.05207e-173	0.0317262	1.10396e-251
HALLMARK_INFLAMMATORY_RESPONSE	-0.00217375	0.0150762	0.0256432	2.50688e-79	0.0278169	6.75081e-135
HALLMARK_XENOBIOTIC_METABOLISM	0.0012217	0.0270749	0.0182948	2.07343e-97	0.0170731	5.58127e-110
HALLMARK_FATTY_ACID_METABOLISM	0.00651697	2.04931e-09	0.00855614	1.22456e-16	0.00203917	0.00279454
HALLMARK_OXIDATIVE_PHOSPHORYLATION	0.00625763	7.82471e-11	-0.00244412	0.239513	-0.00870174	1.48571e-18
HALLMARK_GLYCOLYSIS	0.00232239	0.101126	0.0170359	5.8586e-82	0.0147136	5.20392e-96
HALLMARK_REACTIVE_OXYGEN_SPECIES_PATHWAY	0.00265751	0.220618	0.0144213	2.02798e-18	0.0117638	2.71254e-19
HALLMARK_P53_PATHWAY	-0.00300057	1.21659e-06	0.0136323	2.40647e-73	0.0166329	1.53454e-152
HALLMARK_UV_RESPONSE_UP	8.06794e-06	0.160845	0.0198237	3.67929e-80	0.0198157	4.23385e-125
HALLMARK_UV_RESPONSE_DN	-0.0069988	9.69148e-15	0.0103867	2.30515e-27	0.0173854	4.1313e-100
HALLMARK_ANGIOGENESIS	-0.00464714	2.67813e-06	0.012577	3.68008e-10	0.0172241	5.60994e-37
HALLMARK_HEME_METABOLISM	-0.000930888	0.00445012	0.0125177	1.15109e-43	0.0134486	1.66358e-84
HALLMARK_COAGULATION	0.00417727	0.003428	0.0307308	9.41639e-131	0.0265535	2.69855e-143
HALLMARK_IL2_STAT5_SIGNALING	0.00168814	0.38482	0.0113742	2.04061e-32	0.00968604	6.05723e-39
HALLMARK_BILE_ACID_METABOLISM	0.0100108	5.67754e-14	0.0243198	1.11485e-81	0.014309	3.03402e-47
HALLMARK_PEROXISOME	0.00782269	4.65342e-11	0.00572971	5.8058e-07	-0.00209298	0.119996
HALLMARK_ALLOGRAFT_REJECTION	-0.00841751	5.8235e-15	-0.00671877	0.000244289	0.00169874	4.55058e-06
HALLMARK_SPERMATOGENESIS	-0.000848164	0.00948646	0.00922169	1.14378e-11	0.0100699	3.61281e-28
HALLMARK_KRAS_SIGNALING_UP	-0.00418841	0.000209622	0.0194184	8.98809e-75	0.0236068	3.8238e-142
HALLMARK_KRAS_SIGNALING_DN	-0.00469813	0.000167651	0.00370043	0.00112183	0.00839857	3.02233e-16
HALLMARK_PANCREAS_BETA_CELLS	-0.00585481	1.46491e-05	0.00515823	0.00672071	0.011013	3.68845e-16
