## Supplemental Table S6 for "Accurately estimating pathway activity in single cells for clustering and differential analysis"

### Sheet: Description
Supplemental Table S6: Differentially active pathways in glioblastoma cell clusters calculated for the malignant cells of the glioblastoma 10X Genomics dataset

### Sheet: Supplemental Table S6
	Adjusted P Value	Cluster
HALLMARK-REACTIVE-OXYGEN-SPECIES-PATHWAY	2.24218e-126	0
HALLMARK-WNT-BETA-CATENIN-SIGNALING	3.00474e-221	1
HALLMARK-HEDGEHOG-SIGNALING	2.06291e-133	1
HALLMARK-TGF-BETA-SIGNALING	0	2
HALLMARK-EPITHELIAL-MESENCHYMAL-TRANSITION	0	2
HALLMARK-APICAL-JUNCTION	0	2
HALLMARK-NOTCH-SIGNALING	2.52712e-276	2
HALLMARK-APICAL-SURFACE	2.72252e-224	2
HALLMARK-ANGIOGENESIS	2.68427e-214	2
HALLMARK-HEDGEHOG-SIGNALING1	1.58664e-177	2
HALLMARK-TNFA-SIGNALING-VIA-NFKB	0	3
HALLMARK-HYPOXIA	0	3
HALLMARK-APOPTOSIS	0	3
HALLMARK-P53-PATHWAY	2.19291e-272	3
HALLMARK-MTORC1-SIGNALING	1.48902e-264	3
HALLMARK-UV-RESPONSE-UP	1.3625e-229	3
HALLMARK-GLYCOLYSIS	3.04384e-157	3
HALLMARK-UNFOLDED-PROTEIN-RESPONSE	1.16881e-150	3
HALLMARK-INFLAMMATORY-RESPONSE	1.8378e-143	3
HALLMARK-IL2-STAT5-SIGNALING	3.69847e-139	3
HALLMARK-ESTROGEN-RESPONSE-EARLY	6.64676e-138	3
HALLMARK-EPITHELIAL-MESENCHYMAL-TRANSITION1	3.88268e-106	3
HALLMARK-IL6-JAK-STAT3-SIGNALING	6.4788e-97	3
HALLMARK-E2F-TARGETS	0	4
HALLMARK-G2M-CHECKPOINT	0	4
HALLMARK-MITOTIC-SPINDLE	0	4
HALLMARK-SPERMATOGENESIS	0	4
HALLMARK-MYC-TARGETS-V1	3.75163e-265	4
HALLMARK-DNA-REPAIR	5.04967e-201	4
HALLMARK-PI3K-AKT-MTOR-SIGNALING	8.04975e-131	4
HALLMARK-MYC-TARGETS-V2	8.36839e-93	4
HALLMARK-INTERFERON-ALPHA-RESPONSE	7.88484e-243	5
HALLMARK-INTERFERON-GAMMA-RESPONSE	1.08822e-220	5
HALLMARK-ALLOGRAFT-REJECTION	2.69609e-149	5
HALLMARK-ANGIOGENESIS1	1.30513e-37	5
