## Supplemental Table S7 for "Accurately estimating pathway activity in single cells for clustering and differential analysis"

### Sheet: Description
Supplemental Table S7: Execution times of the different methods for the hallmark pathway enrichment analysis of the glioblastoma and both COVID datasets. Times are given in ms (fold change compared to SiPSiC).

### Sheet: Supplemental Table S7
	COVID - Human - Epithelial Cells	COVID - Human - B Cells	COVID - Human - T Cells	COVID - Monkey - Epithelial Cells	COVID - Monkey - B Cells	COVID - Monkey - T Cells	GBM	Mean Fold Change
SiPSiC	6280	140	80	960	260	1260	5680	1
AUCell	16060 (2.56)	200 (1.43)	180 (2.25)	1780 (1.85)	200 (0.77)	3260 (2.59)	14080 (2.48)	1.99
ssGSEA	72400 (11.53)	900 (6.43)	960 (12)	8880 (9.25)	700 (2.69)	12340 (9.79)	146180 (25.74)	11.06
VAM	18220 (2.9)	400 (2.86)	780 (9.75)	2240 (2.33)	460 (1.77)	3500 (2.78)	20480 (3.61)	3.71
