## Supplemental Table S8 for "Accurately estimating pathway activity in single cells for clustering and differential analysis"

### Sheet: Description
Supplemental Table S8: Summary of SiPSiC results for differential pathway analysis with one of the following settings: τ = 2%, τ = 5%, or τ = 10% (see methods). Pathways with inconsistent results for the different values of τ are highlighted in yellow.

### Sheet: COVID - Monkey - Epithelial
	τ = 2%	τ = 5%	τ = 10%
HALLMARK_TNFA_SIGNALING_VIA_NFKB	X	X	X		Legend: X = no significant difference was found between the groups. UP / DOWN = upregulation / downregulation in the active infection group compared to control, respectively.
HALLMARK_HYPOXIA	X	X	X
HALLMARK_CHOLESTEROL_HOMEOSTASIS	X	X	X
HALLMARK_MITOTIC_SPINDLE	X	X	X
HALLMARK_WNT_BETA_CATENIN_SIGNALING	X	X	X
HALLMARK_TGF_BETA_SIGNALING	X	X	X
HALLMARK_IL6_JAK_STAT3_SIGNALING	X	X	X
HALLMARK_DNA_REPAIR	UP	UP	UP
HALLMARK_G2M_CHECKPOINT	X	X	X
HALLMARK_APOPTOSIS	X	UP	UP
HALLMARK_NOTCH_SIGNALING	X	X	X
HALLMARK_ADIPOGENESIS	UP	UP	UP
HALLMARK_ESTROGEN_RESPONSE_EARLY	X	X	X
HALLMARK_ESTROGEN_RESPONSE_LATE	X	X	X
HALLMARK_ANDROGEN_RESPONSE	UP	UP	UP
HALLMARK_MYOGENESIS	X	X	X
HALLMARK_PROTEIN_SECRETION	X	X	X
HALLMARK_INTERFERON_ALPHA_RESPONSE	UP	UP	UP
HALLMARK_INTERFERON_GAMMA_RESPONSE	UP	UP	UP
HALLMARK_APICAL_JUNCTION	X	X	X
HALLMARK_APICAL_SURFACE	X	X	X
HALLMARK_HEDGEHOG_SIGNALING	X	DOWN	DOWN
HALLMARK_COMPLEMENT	UP	UP	UP
HALLMARK_UNFOLDED_PROTEIN_RESPONSE	UP	UP	UP
HALLMARK_PI3K_AKT_MTOR_SIGNALING	UP	UP	UP
HALLMARK_MTORC1_SIGNALING	UP	UP	UP
HALLMARK_E2F_TARGETS	UP	UP	UP
HALLMARK_MYC_TARGETS_V1	UP	UP	UP
HALLMARK_MYC_TARGETS_V2	UP	UP	UP
HALLMARK_EPITHELIAL_MESENCHYMAL_TRANSITION	X	X	X
HALLMARK_INFLAMMATORY_RESPONSE	UP	UP	UP
HALLMARK_XENOBIOTIC_METABOLISM	X	X	X
HALLMARK_FATTY_ACID_METABOLISM	X	X	X
HALLMARK_OXIDATIVE_PHOSPHORYLATION	UP	UP	UP
HALLMARK_GLYCOLYSIS	UP	UP	UP
HALLMARK_REACTIVE_OXYGEN_SPECIES_PATHWAY	UP	UP	UP
HALLMARK_P53_PATHWAY	X	X	X
HALLMARK_UV_RESPONSE_UP	X	X	X
HALLMARK_UV_RESPONSE_DN	DOWN	DOWN	DOWN
HALLMARK_ANGIOGENESIS	X	X	X
HALLMARK_HEME_METABOLISM	X	X	X
HALLMARK_COAGULATION	UP	X	X
HALLMARK_IL2_STAT5_SIGNALING	X	X	X
HALLMARK_BILE_ACID_METABOLISM	DOWN	DOWN	DOWN
HALLMARK_PEROXISOME	X	X	X
HALLMARK_ALLOGRAFT_REJECTION	UP	UP	UP
HALLMARK_SPERMATOGENESIS	X	X	X
HALLMARK_KRAS_SIGNALING_UP	X	X	X
HALLMARK_KRAS_SIGNALING_DN	X	UP	UP
HALLMARK_PANCREAS_BETA_CELLS	UP	UP	UP

### Sheet: COVID - Monkey - B Cells
	τ = 2%	τ = 5%	τ = 10%
HALLMARK_TNFA_SIGNALING_VIA_NFKB	X	X	X		Legend: X = no significant difference was found between the groups. UP / DOWN = upregulation / downregulation in the active infection group compared to control, respectively.
HALLMARK_HYPOXIA	X	X	X
HALLMARK_CHOLESTEROL_HOMEOSTASIS	X	X	X
HALLMARK_MITOTIC_SPINDLE	DOWN	DOWN	DOWN
HALLMARK_WNT_BETA_CATENIN_SIGNALING	X	X	X
HALLMARK_TGF_BETA_SIGNALING	X	X	X
HALLMARK_IL6_JAK_STAT3_SIGNALING	X	X	X
HALLMARK_DNA_REPAIR	X	X	X
HALLMARK_G2M_CHECKPOINT	X	X	X
HALLMARK_APOPTOSIS	X	X	X
HALLMARK_NOTCH_SIGNALING	X	X	X
HALLMARK_ADIPOGENESIS	X	X	X
HALLMARK_ESTROGEN_RESPONSE_EARLY	DOWN	DOWN	DOWN
HALLMARK_ESTROGEN_RESPONSE_LATE	X	X	X
HALLMARK_ANDROGEN_RESPONSE	X	X	X
HALLMARK_MYOGENESIS	DOWN	X	X
HALLMARK_PROTEIN_SECRETION	X	X	X
HALLMARK_INTERFERON_ALPHA_RESPONSE	UP	UP	UP
HALLMARK_INTERFERON_GAMMA_RESPONSE	UP	UP	UP
HALLMARK_APICAL_JUNCTION	DOWN	DOWN	DOWN
HALLMARK_APICAL_SURFACE	DOWN	DOWN	DOWN
HALLMARK_HEDGEHOG_SIGNALING	X	X	X
HALLMARK_COMPLEMENT	X	X	X
HALLMARK_UNFOLDED_PROTEIN_RESPONSE	X	X	X
HALLMARK_PI3K_AKT_MTOR_SIGNALING	DOWN	DOWN	DOWN
HALLMARK_MTORC1_SIGNALING	X	X	X
HALLMARK_E2F_TARGETS	X	X	X
HALLMARK_MYC_TARGETS_V1	X	X	X
HALLMARK_MYC_TARGETS_V2	X	X	X
HALLMARK_EPITHELIAL_MESENCHYMAL_TRANSITION	X	X	X
HALLMARK_INFLAMMATORY_RESPONSE	X	X	X
HALLMARK_XENOBIOTIC_METABOLISM	X	X	X
HALLMARK_FATTY_ACID_METABOLISM	X	X	X
HALLMARK_OXIDATIVE_PHOSPHORYLATION	X	X	X
HALLMARK_GLYCOLYSIS	X	X	X
HALLMARK_REACTIVE_OXYGEN_SPECIES_PATHWAY	X	X	X
HALLMARK_P53_PATHWAY	X	X	X
HALLMARK_UV_RESPONSE_UP	X	X	X
HALLMARK_UV_RESPONSE_DN	X	X	X
HALLMARK_ANGIOGENESIS	DOWN	DOWN	DOWN
HALLMARK_HEME_METABOLISM	X	X	X
HALLMARK_COAGULATION	X	X	X
HALLMARK_IL2_STAT5_SIGNALING	X	X	X
HALLMARK_BILE_ACID_METABOLISM	X	X	X
HALLMARK_PEROXISOME	X	X	X
HALLMARK_ALLOGRAFT_REJECTION	X	X	X
HALLMARK_SPERMATOGENESIS	X	X	X
HALLMARK_KRAS_SIGNALING_UP	DOWN	DOWN	X
HALLMARK_KRAS_SIGNALING_DN	X	X	X
HALLMARK_PANCREAS_BETA_CELLS	X	X	X

### Sheet: COVID - Monkey - T Cells
	τ = 2%	τ = 5%	τ = 10%
HALLMARK_TNFA_SIGNALING_VIA_NFKB	UP	UP	UP		Legend: X = no significant difference was found between the groups. UP / DOWN = upregulation / downregulation in the active infection group compared to control, respectively.
HALLMARK_HYPOXIA	X	X	X
HALLMARK_CHOLESTEROL_HOMEOSTASIS	X	X	X
HALLMARK_MITOTIC_SPINDLE	DOWN	DOWN	DOWN
HALLMARK_WNT_BETA_CATENIN_SIGNALING	X	X	X
HALLMARK_TGF_BETA_SIGNALING	X	X	X
HALLMARK_IL6_JAK_STAT3_SIGNALING	UP	UP	UP
HALLMARK_DNA_REPAIR	UP	UP	UP
HALLMARK_G2M_CHECKPOINT	X	X	X
HALLMARK_APOPTOSIS	UP	UP	UP
HALLMARK_NOTCH_SIGNALING	X	X	X
HALLMARK_ADIPOGENESIS	X	X	X
HALLMARK_ESTROGEN_RESPONSE_EARLY	UP	UP	UP
HALLMARK_ESTROGEN_RESPONSE_LATE	UP	UP	UP
HALLMARK_ANDROGEN_RESPONSE	X	X	X
HALLMARK_MYOGENESIS	X	X	X
HALLMARK_PROTEIN_SECRETION	X	X	X
HALLMARK_INTERFERON_ALPHA_RESPONSE	UP	UP	UP
HALLMARK_INTERFERON_GAMMA_RESPONSE	UP	UP	UP
HALLMARK_APICAL_JUNCTION	DOWN	DOWN	DOWN
HALLMARK_APICAL_SURFACE	X	UP	UP
HALLMARK_HEDGEHOG_SIGNALING	X	X	X
HALLMARK_COMPLEMENT	UP	UP	UP
HALLMARK_UNFOLDED_PROTEIN_RESPONSE	X	X	X
HALLMARK_PI3K_AKT_MTOR_SIGNALING	X	X	X
HALLMARK_MTORC1_SIGNALING	UP	UP	UP
HALLMARK_E2F_TARGETS	X	X	X
HALLMARK_MYC_TARGETS_V1	UP	UP	UP
HALLMARK_MYC_TARGETS_V2	UP	UP	UP
HALLMARK_EPITHELIAL_MESENCHYMAL_TRANSITION	X	X	X
HALLMARK_INFLAMMATORY_RESPONSE	UP	UP	UP
HALLMARK_XENOBIOTIC_METABOLISM	X	X	X
HALLMARK_FATTY_ACID_METABOLISM	UP	UP	UP
HALLMARK_OXIDATIVE_PHOSPHORYLATION	X	X	X
HALLMARK_GLYCOLYSIS	UP	UP	UP
HALLMARK_REACTIVE_OXYGEN_SPECIES_PATHWAY	UP	UP	UP
HALLMARK_P53_PATHWAY	X	X	X
HALLMARK_UV_RESPONSE_UP	UP	UP	UP
HALLMARK_UV_RESPONSE_DN	DOWN	DOWN	DOWN
HALLMARK_ANGIOGENESIS	DOWN	DOWN	DOWN
HALLMARK_HEME_METABOLISM	X	X	X
HALLMARK_COAGULATION	X	X	X
HALLMARK_IL2_STAT5_SIGNALING	X	X	X
HALLMARK_BILE_ACID_METABOLISM	X	X	X
HALLMARK_PEROXISOME	X	X	X
HALLMARK_ALLOGRAFT_REJECTION	UP	X	UP
HALLMARK_SPERMATOGENESIS	X	X	X
HALLMARK_KRAS_SIGNALING_UP	UP	UP	UP
HALLMARK_KRAS_SIGNALING_DN	UP	UP	UP
HALLMARK_PANCREAS_BETA_CELLS	X	X	X

### Sheet: COVID - Human - Epithelial
	τ = 2%	τ = 5%	τ = 10%
HALLMARK_TNFA_SIGNALING_VIA_NFKB	DOWN	DOWN	DOWN		Legend: X = no significant difference was found between the groups. UP / DOWN = upregulation / downregulation in the active infection group compared to control, respectively.
HALLMARK_HYPOXIA	DOWN	DOWN	DOWN
HALLMARK_CHOLESTEROL_HOMEOSTASIS	UP	UP	UP
HALLMARK_MITOTIC_SPINDLE	UP	UP	UP
HALLMARK_WNT_BETA_CATENIN_SIGNALING	UP	UP	UP
HALLMARK_TGF_BETA_SIGNALING	DOWN	DOWN	DOWN
HALLMARK_IL6_JAK_STAT3_SIGNALING	DOWN	DOWN	DOWN
HALLMARK_DNA_REPAIR	UP	UP	X
HALLMARK_G2M_CHECKPOINT	X	X	X
HALLMARK_APOPTOSIS	UP	UP	UP
HALLMARK_NOTCH_SIGNALING	DOWN	X	X
HALLMARK_ADIPOGENESIS	UP	UP	UP
HALLMARK_ESTROGEN_RESPONSE_EARLY	X	X	X
HALLMARK_ESTROGEN_RESPONSE_LATE	DOWN	DOWN	DOWN
HALLMARK_ANDROGEN_RESPONSE	UP	UP	UP
HALLMARK_MYOGENESIS	X	X	X
HALLMARK_PROTEIN_SECRETION	UP	UP	UP
HALLMARK_INTERFERON_ALPHA_RESPONSE	UP	UP	UP
HALLMARK_INTERFERON_GAMMA_RESPONSE	UP	UP	UP
HALLMARK_APICAL_JUNCTION	UP	UP	UP
HALLMARK_APICAL_SURFACE	UP	UP	UP
HALLMARK_HEDGEHOG_SIGNALING	UP	UP	UP
HALLMARK_COMPLEMENT	UP	UP	UP
HALLMARK_UNFOLDED_PROTEIN_RESPONSE	UP	UP	UP
HALLMARK_PI3K_AKT_MTOR_SIGNALING	UP	UP	UP
HALLMARK_MTORC1_SIGNALING	UP	UP	UP
HALLMARK_E2F_TARGETS	UP	UP	UP
HALLMARK_MYC_TARGETS_V1	UP	UP	UP
HALLMARK_MYC_TARGETS_V2	UP	UP	UP
HALLMARK_EPITHELIAL_MESENCHYMAL_TRANSITION	DOWN	DOWN	DOWN
HALLMARK_INFLAMMATORY_RESPONSE	DOWN	DOWN	DOWN
HALLMARK_XENOBIOTIC_METABOLISM	UP	UP	UP
HALLMARK_FATTY_ACID_METABOLISM	UP	UP	UP
HALLMARK_OXIDATIVE_PHOSPHORYLATION	UP	UP	UP
HALLMARK_GLYCOLYSIS	UP	UP	UP
HALLMARK_REACTIVE_OXYGEN_SPECIES_PATHWAY	UP	UP	UP
HALLMARK_P53_PATHWAY	UP	UP	UP
HALLMARK_UV_RESPONSE_UP	DOWN	DOWN	DOWN
HALLMARK_UV_RESPONSE_DN	DOWN	DOWN	DOWN
HALLMARK_ANGIOGENESIS	UP	UP	UP
HALLMARK_HEME_METABOLISM	UP	UP	UP
HALLMARK_COAGULATION	UP	UP	UP
HALLMARK_IL2_STAT5_SIGNALING	X	X	X
HALLMARK_BILE_ACID_METABOLISM	X	X	UP
HALLMARK_PEROXISOME	UP	UP	UP
HALLMARK_ALLOGRAFT_REJECTION	UP	UP	UP
HALLMARK_SPERMATOGENESIS	DOWN	DOWN	DOWN
HALLMARK_KRAS_SIGNALING_UP	DOWN	DOWN	DOWN
HALLMARK_KRAS_SIGNALING_DN	DOWN	DOWN	DOWN
HALLMARK_PANCREAS_BETA_CELLS	X	X	X

### Sheet: COVID - Human - B Cells
	τ = 2%	τ = 5%	τ = 10%
HALLMARK_TNFA_SIGNALING_VIA_NFKB	X	X	X		Legend: X = no significant difference was found between the groups. UP / DOWN = upregulation / downregulation in the active infection group compared to control, respectively.
HALLMARK_HYPOXIA	X	X	X
HALLMARK_CHOLESTEROL_HOMEOSTASIS	X	X	X
HALLMARK_MITOTIC_SPINDLE	X	X	X
HALLMARK_WNT_BETA_CATENIN_SIGNALING	X	X	X
HALLMARK_TGF_BETA_SIGNALING	UP	UP	X
HALLMARK_IL6_JAK_STAT3_SIGNALING	X	X	X
HALLMARK_DNA_REPAIR	X	X	X
HALLMARK_G2M_CHECKPOINT	X	X	X
HALLMARK_APOPTOSIS	X	X	X
HALLMARK_NOTCH_SIGNALING	X	X	X
HALLMARK_ADIPOGENESIS	X	X	X
HALLMARK_ESTROGEN_RESPONSE_EARLY	X	X	X
HALLMARK_ESTROGEN_RESPONSE_LATE	X	X	X
HALLMARK_ANDROGEN_RESPONSE	X	X	X
HALLMARK_MYOGENESIS	X	X	X
HALLMARK_PROTEIN_SECRETION	X	X	X
HALLMARK_INTERFERON_ALPHA_RESPONSE	X	X	X
HALLMARK_INTERFERON_GAMMA_RESPONSE	X	X	X
HALLMARK_APICAL_JUNCTION	X	X	X
HALLMARK_APICAL_SURFACE	X	X	X
HALLMARK_HEDGEHOG_SIGNALING	X	X	X
HALLMARK_COMPLEMENT	X	X	X
HALLMARK_UNFOLDED_PROTEIN_RESPONSE	X	X	X
HALLMARK_PI3K_AKT_MTOR_SIGNALING	X	X	X
HALLMARK_MTORC1_SIGNALING	X	X	X
HALLMARK_E2F_TARGETS	X	X	X
HALLMARK_MYC_TARGETS_V1	X	X	X
HALLMARK_MYC_TARGETS_V2	X	X	X
HALLMARK_EPITHELIAL_MESENCHYMAL_TRANSITION	X	X	X
HALLMARK_INFLAMMATORY_RESPONSE	X	X	X
HALLMARK_XENOBIOTIC_METABOLISM	X	X	X
HALLMARK_FATTY_ACID_METABOLISM	X	X	X
HALLMARK_OXIDATIVE_PHOSPHORYLATION	X	X	X
HALLMARK_GLYCOLYSIS	X	X	X
HALLMARK_REACTIVE_OXYGEN_SPECIES_PATHWAY	X	X	X
HALLMARK_P53_PATHWAY	X	X	X
HALLMARK_UV_RESPONSE_UP	X	X	X
HALLMARK_UV_RESPONSE_DN	X	X	X
HALLMARK_ANGIOGENESIS	X	X	X
HALLMARK_HEME_METABOLISM	X	X	X
HALLMARK_COAGULATION	X	X	X
HALLMARK_IL2_STAT5_SIGNALING	X	X	X
HALLMARK_BILE_ACID_METABOLISM	X	X	X
HALLMARK_PEROXISOME	X	X	X
HALLMARK_ALLOGRAFT_REJECTION	X	X	X
HALLMARK_SPERMATOGENESIS	X	X	X
HALLMARK_KRAS_SIGNALING_UP	X	X	X
HALLMARK_KRAS_SIGNALING_DN	X	X	X
HALLMARK_PANCREAS_BETA_CELLS	X	X	X

### Sheet: COVID - Human - T Cells
	τ = 2%	τ = 5%	τ = 10%
HALLMARK_TNFA_SIGNALING_VIA_NFKB	X	X	X		Legend: X = no significant difference was found between the groups. UP / DOWN = upregulation / downregulation in the active infection group compared to control, respectively.
HALLMARK_HYPOXIA	X	X	X
HALLMARK_CHOLESTEROL_HOMEOSTASIS	X	X	X
HALLMARK_MITOTIC_SPINDLE	X	X	X
HALLMARK_WNT_BETA_CATENIN_SIGNALING	X	X	X
HALLMARK_TGF_BETA_SIGNALING	X	X	X
HALLMARK_IL6_JAK_STAT3_SIGNALING	X	X	X
HALLMARK_DNA_REPAIR	X	X	X
HALLMARK_G2M_CHECKPOINT	X	UP	UP
HALLMARK_APOPTOSIS	X	X	X
HALLMARK_NOTCH_SIGNALING	X	X	X
HALLMARK_ADIPOGENESIS	X	X	X
HALLMARK_ESTROGEN_RESPONSE_EARLY	X	X	X
HALLMARK_ESTROGEN_RESPONSE_LATE	X	X	X
HALLMARK_ANDROGEN_RESPONSE	X	X	X
HALLMARK_MYOGENESIS	X	X	X
HALLMARK_PROTEIN_SECRETION	X	X	X
HALLMARK_INTERFERON_ALPHA_RESPONSE	X	X	X
HALLMARK_INTERFERON_GAMMA_RESPONSE	X	X	X
HALLMARK_APICAL_JUNCTION	X	X	X
HALLMARK_APICAL_SURFACE	X	X	X
HALLMARK_HEDGEHOG_SIGNALING	X	X	X
HALLMARK_COMPLEMENT	X	X	X
HALLMARK_UNFOLDED_PROTEIN_RESPONSE	X	X	X
HALLMARK_PI3K_AKT_MTOR_SIGNALING	X	X	X
HALLMARK_MTORC1_SIGNALING	X	X	X
HALLMARK_E2F_TARGETS	X	X	X
HALLMARK_MYC_TARGETS_V1	X	X	X
HALLMARK_MYC_TARGETS_V2	X	X	X
HALLMARK_EPITHELIAL_MESENCHYMAL_TRANSITION	X	X	X
HALLMARK_INFLAMMATORY_RESPONSE	X	X	X
HALLMARK_XENOBIOTIC_METABOLISM	X	X	X
HALLMARK_FATTY_ACID_METABOLISM	X	X	X
HALLMARK_OXIDATIVE_PHOSPHORYLATION	X	X	X
HALLMARK_GLYCOLYSIS	X	X	X
HALLMARK_REACTIVE_OXYGEN_SPECIES_PATHWAY	X	X	X
HALLMARK_P53_PATHWAY	X	X	X
HALLMARK_UV_RESPONSE_UP	X	X	X
HALLMARK_UV_RESPONSE_DN	DOWN	X	DOWN
HALLMARK_ANGIOGENESIS	X	X	X
HALLMARK_HEME_METABOLISM	X	X	X
HALLMARK_COAGULATION	X	X	X
HALLMARK_IL2_STAT5_SIGNALING	X	X	X
HALLMARK_BILE_ACID_METABOLISM	X	X	X
HALLMARK_PEROXISOME	X	X	X
HALLMARK_ALLOGRAFT_REJECTION	X	X	X
HALLMARK_SPERMATOGENESIS	X	X	X
HALLMARK_KRAS_SIGNALING_UP	X	X	X
HALLMARK_KRAS_SIGNALING_DN	X	X	X
HALLMARK_PANCREAS_BETA_CELLS	X	X	X

### Sheet: Glioblastoma
	τ = 2%	τ = 5%	τ = 10%
HALLMARK_TNFA_SIGNALING_VIA_NFKB	MES	MES	MES		Legend: AC / MES / OPC / NPC- The pathway was upregulated in the AC- / MES- / OPC- / NPC-like group compared to each of the other groups, respectively. X - the pathway was not upregulated in any of the groups compared to all other groups.
HALLMARK_HYPOXIA	MES	MES	MES
HALLMARK_CHOLESTEROL_HOMEOSTASIS	X	X	MES
HALLMARK_MITOTIC_SPINDLE	NPC	NPC	NPC
HALLMARK_WNT_BETA_CATENIN_SIGNALING	NPC	NPC	NPC
HALLMARK_TGF_BETA_SIGNALING	MES	MES	MES
HALLMARK_IL6_JAK_STAT3_SIGNALING	MES	MES	MES
HALLMARK_DNA_REPAIR	X	X	X
HALLMARK_G2M_CHECKPOINT	NPC	NPC	NPC
HALLMARK_APOPTOSIS	MES	MES	MES
HALLMARK_NOTCH_SIGNALING	OPC	OPC	OPC
HALLMARK_ADIPOGENESIS	AC	AC	AC
HALLMARK_ESTROGEN_RESPONSE_EARLY	MES	MES	MES
HALLMARK_ESTROGEN_RESPONSE_LATE	MES	MES	MES
HALLMARK_ANDROGEN_RESPONSE	X	X	MES
HALLMARK_MYOGENESIS	MES	MES	MES
HALLMARK_PROTEIN_SECRETION	X	X	X
HALLMARK_INTERFERON_ALPHA_RESPONSE	AC	AC	AC
HALLMARK_INTERFERON_GAMMA_RESPONSE	AC	X	MES
HALLMARK_APICAL_JUNCTION	X	X	X
HALLMARK_APICAL_SURFACE	X	X	MES
HALLMARK_HEDGEHOG_SIGNALING	NPC	NPC	NPC
HALLMARK_COMPLEMENT	AC	MES	MES
HALLMARK_UNFOLDED_PROTEIN_RESPONSE	X	OPC	OPC
HALLMARK_PI3K_AKT_MTOR_SIGNALING	X	MES	MES
HALLMARK_MTORC1_SIGNALING	MES	MES	MES
HALLMARK_E2F_TARGETS	NPC	NPC	NPC
HALLMARK_MYC_TARGETS_V1	OPC	X	X
HALLMARK_MYC_TARGETS_V2	X	X	X
HALLMARK_EPITHELIAL_MESENCHYMAL_TRANSITION	MES	MES	MES
HALLMARK_INFLAMMATORY_RESPONSE	MES	MES	MES
HALLMARK_XENOBIOTIC_METABOLISM	AC	X	X
HALLMARK_FATTY_ACID_METABOLISM	X	X	X
HALLMARK_OXIDATIVE_PHOSPHORYLATION	X	X	X
HALLMARK_GLYCOLYSIS	MES	MES	MES
HALLMARK_REACTIVE_OXYGEN_SPECIES_PATHWAY	MES	MES	MES
HALLMARK_P53_PATHWAY	MES	MES	MES
HALLMARK_UV_RESPONSE_UP	MES	MES	MES
HALLMARK_UV_RESPONSE_DN	MES	MES	MES
HALLMARK_ANGIOGENESIS	X	AC	AC
HALLMARK_HEME_METABOLISM	MES	MES	MES
HALLMARK_COAGULATION	MES	MES	MES
HALLMARK_IL2_STAT5_SIGNALING	MES	MES	MES
HALLMARK_BILE_ACID_METABOLISM	AC	AC	AC
HALLMARK_PEROXISOME	X	X	X
HALLMARK_ALLOGRAFT_REJECTION	X	MES	MES
HALLMARK_SPERMATOGENESIS	NPC	NPC	NPC
HALLMARK_KRAS_SIGNALING_UP	MES	MES	MES
HALLMARK_KRAS_SIGNALING_DN	NPC	NPC	X
HALLMARK_PANCREAS_BETA_CELLS	NPC	NPC	NPC

### Sheet: Lung Adenocarcinoma
	τ = 2%	τ = 5%	τ = 10%
HALLMARK_TNFA_SIGNALING_VIA_NFKB	1	1	1		Legend: 1 / 2 / 3 = The pathway was upregulated in the tS1 / tS2 / tS3 lineage compared to each of the other lineages. X - None of the lineages showed upregulation of the pathway compared to both other lineages.
HALLMARK_HYPOXIA	2	2	2
HALLMARK_CHOLESTEROL_HOMEOSTASIS	X	X	X
HALLMARK_MITOTIC_SPINDLE	X	X	X
HALLMARK_WNT_BETA_CATENIN_SIGNALING	X	X	X
HALLMARK_TGF_BETA_SIGNALING	X	X	X
HALLMARK_IL6_JAK_STAT3_SIGNALING	X	X	X
HALLMARK_DNA_REPAIR	X	3	3
HALLMARK_G2M_CHECKPOINT	2	2	2
HALLMARK_APOPTOSIS	2	2	2
HALLMARK_NOTCH_SIGNALING	3	3	3
HALLMARK_ADIPOGENESIS	X	X	X
HALLMARK_ESTROGEN_RESPONSE_EARLY	X	X	X
HALLMARK_ESTROGEN_RESPONSE_LATE	2	2	2
HALLMARK_ANDROGEN_RESPONSE	2	2	2
HALLMARK_MYOGENESIS	3	3	3
HALLMARK_PROTEIN_SECRETION	X	X	X
HALLMARK_INTERFERON_ALPHA_RESPONSE	X	X	X
HALLMARK_INTERFERON_GAMMA_RESPONSE	X	X	X
HALLMARK_APICAL_JUNCTION	2	2	2
HALLMARK_APICAL_SURFACE	2	2	2
HALLMARK_HEDGEHOG_SIGNALING	X	X	2
HALLMARK_COMPLEMENT	X	X	X
HALLMARK_UNFOLDED_PROTEIN_RESPONSE	X	X	X
HALLMARK_PI3K_AKT_MTOR_SIGNALING	2	X	X
HALLMARK_MTORC1_SIGNALING	2	2	2
HALLMARK_E2F_TARGETS	2	2	2
HALLMARK_MYC_TARGETS_V1	2	2	2
HALLMARK_MYC_TARGETS_V2	2	2	2
HALLMARK_EPITHELIAL_MESENCHYMAL_TRANSITION	2	2	2
HALLMARK_INFLAMMATORY_RESPONSE	2	2	2
HALLMARK_XENOBIOTIC_METABOLISM	X	X	X
HALLMARK_FATTY_ACID_METABOLISM	X	X	X
HALLMARK_OXIDATIVE_PHOSPHORYLATION	X	X	X
HALLMARK_GLYCOLYSIS	2	2	2
HALLMARK_REACTIVE_OXYGEN_SPECIES_PATHWAY	X	X	X
HALLMARK_P53_PATHWAY	X	X	X
HALLMARK_UV_RESPONSE_UP	X	X	X
HALLMARK_UV_RESPONSE_DN	3	3	3
HALLMARK_ANGIOGENESIS	2	2	2
HALLMARK_HEME_METABOLISM	3	3	3
HALLMARK_COAGULATION	2	2	2
HALLMARK_IL2_STAT5_SIGNALING	X	X	X
HALLMARK_BILE_ACID_METABOLISM	3	3	3
HALLMARK_PEROXISOME	3	3	3
HALLMARK_ALLOGRAFT_REJECTION	2	2	2
HALLMARK_SPERMATOGENESIS	3	3	3
HALLMARK_KRAS_SIGNALING_UP	X	X	X
HALLMARK_KRAS_SIGNALING_DN	X	X	3
HALLMARK_PANCREAS_BETA_CELLS	3	3	3

### Sheet: Oligodendroglioma
	τ = 2%	τ = 5%	τ = 10%
HALLMARK_TNFA_SIGNALING_VIA_NFKB	Astro	Astro	Astro		Legend: Astro / Stem / Oligo = The pathway was upregulated in the Astrocyte-like- / Cancer Stem- / Oligodendrocyte-like cells compared to each of the other groups. X - None of the groups showed upregulation of the pathway compared to both other groups.
HALLMARK_HYPOXIA	Astro	Astro	Astro
HALLMARK_CHOLESTEROL_HOMEOSTASIS	Oligo	Oligo	Oligo
HALLMARK_MITOTIC_SPINDLE	Astro	Astro	Astro
HALLMARK_WNT_BETA_CATENIN_SIGNALING	Stem	Stem	Stem
HALLMARK_TGF_BETA_SIGNALING	Astro	Astro	Astro
HALLMARK_IL6_JAK_STAT3_SIGNALING	Astro	Astro	Astro
HALLMARK_DNA_REPAIR	Stem	Stem	Stem
HALLMARK_G2M_CHECKPOINT	Stem	Stem	Stem
HALLMARK_APOPTOSIS	Astro	Astro	Astro
HALLMARK_NOTCH_SIGNALING	X	X	X
HALLMARK_ADIPOGENESIS	Astro	Astro	Astro
HALLMARK_ESTROGEN_RESPONSE_EARLY	Astro	Astro	Astro
HALLMARK_ESTROGEN_RESPONSE_LATE	Astro	Astro	Astro
HALLMARK_ANDROGEN_RESPONSE	Oligo	X	X
HALLMARK_MYOGENESIS	Astro	Astro	Astro
HALLMARK_PROTEIN_SECRETION	Astro	Astro	Astro
HALLMARK_INTERFERON_ALPHA_RESPONSE	Astro	Astro	Astro
HALLMARK_INTERFERON_GAMMA_RESPONSE	Astro	Astro	Astro
HALLMARK_APICAL_JUNCTION	X	X	Astro
HALLMARK_APICAL_SURFACE	Oligo	X	X
HALLMARK_HEDGEHOG_SIGNALING	Astro	Astro	Astro
HALLMARK_COMPLEMENT	Astro	Astro	Astro
HALLMARK_UNFOLDED_PROTEIN_RESPONSE	X	X	X
HALLMARK_PI3K_AKT_MTOR_SIGNALING	X	X	X
HALLMARK_MTORC1_SIGNALING	X	X	Astro
HALLMARK_E2F_TARGETS	Stem	Stem	Stem
HALLMARK_MYC_TARGETS_V1	Stem	Stem	Stem
HALLMARK_MYC_TARGETS_V2	Stem	Stem	Stem
HALLMARK_EPITHELIAL_MESENCHYMAL_TRANSITION	Astro	Astro	Astro
HALLMARK_INFLAMMATORY_RESPONSE	Astro	Astro	Astro
HALLMARK_XENOBIOTIC_METABOLISM	Astro	Astro	Astro
HALLMARK_FATTY_ACID_METABOLISM	X	Astro	Astro
HALLMARK_OXIDATIVE_PHOSPHORYLATION	Oligo	Oligo	Oligo
HALLMARK_GLYCOLYSIS	Astro	Astro	Astro
HALLMARK_REACTIVE_OXYGEN_SPECIES_PATHWAY	Astro	Astro	Astro
HALLMARK_P53_PATHWAY	Astro	Astro	Astro
HALLMARK_UV_RESPONSE_UP	Astro	Astro	Astro
HALLMARK_UV_RESPONSE_DN	Astro	Astro	Astro
HALLMARK_ANGIOGENESIS	Astro	Astro	Astro
HALLMARK_HEME_METABOLISM	Astro	Astro	Astro
HALLMARK_COAGULATION	Astro	Astro	Astro
HALLMARK_IL2_STAT5_SIGNALING	Astro	Astro	Astro
HALLMARK_BILE_ACID_METABOLISM	Astro	Astro	Astro
HALLMARK_PEROXISOME	X	X	X
HALLMARK_ALLOGRAFT_REJECTION	Stem	Stem	X
HALLMARK_SPERMATOGENESIS	Astro	Astro	Astro
HALLMARK_KRAS_SIGNALING_UP	Astro	Astro	Astro
HALLMARK_KRAS_SIGNALING_DN	Astro	Astro	Astro
HALLMARK_PANCREAS_BETA_CELLS	X	Astro	Astro
